# Functional characterization of eicosanoid signaling in *Drosophila* development

**DOI:** 10.1101/2025.01.13.632770

**Authors:** Daiki Fujinaga, Cebrina Nolan, Naoki Yamanaka

## Abstract

20-carbon fatty acid-derived eicosanoids are versatile signaling oxylipins in mammals. In particular, a group of eicosanoids termed prostanoids are involved in multiple physiological processes, such as reproduction and immune responses. Although some eicosanoids such as prostaglandin E2 (PGE2) have been detected in some insect species, molecular mechanisms of eicosanoid synthesis and signal transduction in insects have not been thoroughly investigated. Our phylogenetic analysis indicated that, in clear contrast to the presence of numerous receptors for oxylipins and other lipid mediators in humans, the *Drosophila* genome only possesses a single ortholog of such receptors, which is homologous to human prostanoid receptors. This G protein-coupled receptor, named Prostaglandin Receptor or PGR, is activated by PGE2 and its isomer PGD2 in *Drosophila* S2 cells. *PGR* mutant flies die as pharate adults with insufficient tracheal development, which can be rescued by supplying high oxygen. Consistent with this, through a comprehensive mutagenesis approach, we identified a *Drosophila* PGE synthase whose mutants show similar pharate adult lethality with hypoxia responses. *Drosophila* thus has a highly simplified eicosanoid signaling pathway as compared to humans, and it may provide an ideal model system for investigating evolutionarily conserved aspects of eicosanoid signaling.

**Author Summary:** There are numerous bioactive lipids that control animal physiology, and some of them are commonly observed in both humans and insects. Well-studied insects such as fruit flies can therefore be an excellent gateway to learn about lipid molecules that have common functions in various animal species. In this study, we analyzed the fruit fly genome to look for genes that encode sensors (or receptors) for such lipid molecules called lipid mediators and found that the fruit fly only has one such receptor, as compared to ∼50 receptors in humans. Interestingly, the fly receptor we found was similar to human receptors for lipid molecules called prostanoids. Our work on the fruit fly prostanoid receptor further revealed that it is important for development of the fly respiratory system, and we showed that flies can also synthesize prostanoids in their body just like humans. Prostanoids are clinically important due to their pro-inflammatory functions, and some widely used drugs such as ibuprofen target enzymes that synthesize prostanoids. Our study on fruit fly prostanoids therefore provides a solid basis for using this simple organism to reveal common prostanoid functions in animals, which may provide important insights into animal health in general.
