## Supplementary material for "Functional characterization of eicosanoid signaling in *Drosophila* development": S1 Table

### Sheet: Sheet1
S1 Table. GPCRs in the phylogenetic tree, related to Figs 1A and 1B.
Prostanoid receptors, other eicosanoid receptors, phospholipid receptors, fatty acid receptors, resolvin receptors, cannabinoid receptors
GPCRs listed below are arranged clockwise in Fig 1A.
Group	Species	Protein name	GenBank accession number
Prostanoid receptors	Drosophila melanogaster	CG7497/PGR	NP_001287100
	Homo sapiens	prostaglandin F2-alpha receptor	NP_000950
	Homo sapiens	prostaglandin E2 receptor EP1	NP_000946
	Homo sapiens	thromboxane A2 receptor	NP_001051
	Homo sapiens	prostaglandin E2 receptor EP3	NP_001119516
	Homo sapiens	prostaglandin E2 receptor EP4	NP_000949
	Homo sapiens	prostacyclin receptor	NP_000951
	Homo sapiens	prostaglandin E2 receptor EP2	NP_000947
	Homo sapiens	prostaglandin D2 receptor DP1	NP_000944
Others	Homo sapiens	G-protein coupled receptor 61	NP_001380836
	Homo sapiens	G-protein coupled receptor 62	NP_543141
	Homo sapiens	G-protein coupled receptor 101	NP_473362
	Homo sapiens	G-protein coupled receptor 161	NP_001254538
	Homo sapiens	G-protein coupled receptor 26	NP_703143
	Homo sapiens	G-protein coupled receptor 78	NP_543009
	Homo sapiens	probable G-protein coupled receptor 45	NP_009158
	Homo sapiens	probable G-protein coupled receptor 63	NP_001137429
	Homo sapiens	probable G-protein coupled receptor 88	NP_071332
	Homo sapiens	G-protein coupled receptor 135	NP_072093
	Homo sapiens	G-protein coupled bile acid receptor 1	NP_001070659
	Homo sapiens	probable G-protein coupled receptor 149	NP_001033794
	Homo sapiens	probable G-protein coupled receptor 173	NP_061842
	Homo sapiens	probable G-protein coupled receptor 85	NP_001139737
	Homo sapiens	probable G-protein coupled receptor 27	NP_061844
	Homo sapiens	probable G-protein coupled receptor 150	NP_954713
	Drosophila melanogaster	CG13995	NP_608986
	Homo sapiens	probable G-protein coupled receptor 21	NP_005285
	Homo sapiens	G-protein coupled receptor 52	NP_005675
	Drosophila melanogaster	dopamine/Ecdysteroid receptor	NP_001014559
	Drosophila melanogaster	CG13579	NP_6119172
	Homo sapiens	G-protein coupled receptor 176	NP_001258783
	Homo sapiens	atypical chemokine receptor 1	NP_001116423
	Homo sapiens	probable G-protein coupled receptor 153	NP_997253
	Homo sapiens	probable G-protein coupled receptor 148	NP_997247
	Drosophila melanogaster	CG12290	NP_001287540
	Homo sapiens	G-protein coupled estrogen receptor	NP_001035055
Lipid & Purine receptors	Homo sapiens	G-protein coupled receptor 87	NP_076404
	Homo sapiens	P2Y purinoceptor 14	NP_001074924
	Homo sapiens	P2Y purinoceptor 13	NP_795713
	Homo sapiens	P2Y purinoceptor 12	NP_073625
	Homo sapiens	G-protein coupled receptor 171	NP_037440
	Homo sapiens	G-protein coupled receptor 34	NP_001091048
	Homo sapiens	N-arachidonyl glycine receptor	NP_001091670
	Homo sapiens	platelet-activating factor receptor	NP_000943
	Homo sapiens	cysteinyl leukotriene receptor 2	NP_001295394
	Homo sapiens	cysteinyl leukotriene receptor 1	NP_001269115
	Homo sapiens	uracil nucleotide/cysteinyl leukotriene receptor	NP_001154887
	Homo sapiens	P2Y purinoceptor 11	NP_002557
	Homo sapiens	G-protein coupled receptor 20	NP_005284
	Homo sapiens	G-protein coupled receptor 35	NP_001182310
	Homo sapiens	G-protein coupled receptor 55	NP_005674
	Homo sapiens	lysophosphatidic acid receptor 5	NP_001136433
	Homo sapiens	lysophosphatidic acid receptor 6	NP_001155969
	Homo sapiens	lysophosphatidic acid receptor 4	NP_001264929
	Homo sapiens	G-protein coupled receptor 174	NP_115942
	Homo sapiens	pupative P2Y purinoceptor 10	NP_001311147
	Homo sapiens	G-protein coupled receptor 183	NP_004942
	Homo sapiens	free fatty acid receptor 1	NP_005294
	Homo sapiens	free fatty acid receptor 2	NP_001357016
	Homo sapiens	G-protein coupled receptor 42	NP_001357016
	Homo sapiens	free fatty acid receptor 3	NP_005295
	Homo sapiens	proteinase-activated receptor 4	NP_003941
	Homo sapiens	proteinase-activated receptor 2	NP_005233
	Homo sapiens	proteinase-activated receptor 3	NP_001243495
	Homo sapiens	proteinase-activated receptor 1	NP_001298242
	Homo sapiens	P2Y purinoceptor 8	NP_835250
	Homo sapiens	probable G-protein coupled receptor 132	NP_001265623
	Homo sapiens	psychosine receptor	NP_003599
	Homo sapiens	ovarian cancer G-protein coupled receptor	NP_00171147
	Homo sapiens	G-protein coupled receptor 4	NP_005273
	Homo sapiens	hydroxycarboxylic acid receptor 3	NP_006009
	Homo sapiens	hydroxycarboxylic acid receptor 2	NP_808219
	Homo sapiens	hydroxycarboxylic acid receptor 1	NP_115943
	Homo sapiens	oxoeicosanoid receptor 1	NP_683765
	Homo sapiens	12-Hydroxy-eicosatetraenoic acid receptor	NP_005290
	Homo sapiens	P2Y purinoceptor 4	NP_002556
	Homo sapiens	P2Y purinoceptor 2	NP_002555
	Homo sapiens	P2Y purinoceptor 6	NP_001264133
	Homo sapiens	P2Y purinoceptor 1	NP_002554
	Homo sapiens	succinate receptor 1	NP_149039
	Homo sapiens	2-oxoglutarate receptor 1	NP_001333123
Others	Homo sapiens	G-protein coupled receptor 15	NP_005281
	Homo sapiens	probable G-protein coupled receptor 25	NP_005289
	Homo sapiens	apelin receptor	NP_005152
	Homo sapiens	atypical chemokine receptor 3	NP_064707
	Homo sapiens	G-protein coupled receptor 182	NP_009195
	Homo sapiens	type-1 angiotensin II receptor	NP_000676
	Homo sapiens	type-2 angiotensin II receptor	NP_000677
	Homo sapiens	B1 bradykinin receptor	NP_000701
	Homo sapiens	B2 bradykinin receptor	NP_000614
Chemokine receptors	Homo sapiens	C-C chemokine receptor type 1	NP_001286
	Homo sapiens	C-C chemokine receptor type 3	NP_001158152
	Homo sapiens	C-C chemokine receptor-like type 2	NP_001124382
	Homo sapiens	C-C chemokine receptor type 5	NP_000570
	Homo sapiens	C-C chemokine receptor type 2	NP_001116513
	Homo sapiens	C-C chemokine receptor type 4	NP_005499
	Homo sapiens	C-C chemokine receptor type 8	NP_005192
	Homo sapiens	CX3C chemokine receptor type 1	NP_001164642
	Homo sapiens	chemokine XC receptor 1	NP_001019815
	Homo sapiens	atypical chemokine receptor 2	NP_001287
	Homo sapiens	C-C chemokine receptor type 10	NP_057686
	Homo sapiens	C-C chemokine receptor type 7	NP_001288643
	Homo sapiens	C-C chemokine receptor type 6	NP_004358
	Homo sapiens	C-C chemokine receptor type 9	NP_001243298
	Homo sapiens	atypical chemokine receptor 4	NP_057641
	Homo sapiens	C-X-C chemokine receptor type 6	NP_006555
	Homo sapiens	C-X-C chemokine receptor type 2	NP_001161770
	Homo sapiens	C-X-C chemokine receptor type 1	NP_000625
	Homo sapiens	C-X-C chemokine receptor type 4	NP_001008540
	Homo sapiens	C-X-C chemokine receptor type 3	NP_001136269
	Homo sapiens	C-X-C chemokine receptor type 5	NP_001707
Others	Homo sapiens	probable G-protein coupled receptor 146	NP_001290402
	Homo sapiens	probable G-protein coupled receptor 82	NP_543007
	Homo sapiens	probable G-protein coupled receptor 141	NP_001316922
	Homo sapiens	leukotriene B4 receptor 1	NP_001137391
	Homo sapiens	leukotriene B4 receptor 2	NP_001158164
	Homo sapiens	mas-related G-protein coupled receptor member X3	NP_001357393
	Homo sapiens	mas-related G-protein coupled receptor member X4	NP_473373
	Homo sapiens	mas-related G-protein coupled receptor member X2	NP_1290544
	Homo sapiens	mas-related G-protein coupled receptor member E	NP_001034254
	Homo sapiens	mas-related G-protein coupled receptor member D	NP_944605
	Homo sapiens	mas-related G-protein coupled receptor member F	NP_001091985
	Homo sapiens	mas-related G-protein coupled receptor member G	NP_001157849
	Homo sapiens	mas-related G-protein coupled receptor MRG	NP_443199
	Homo sapiens	proto-oncogene Mas	NP_001353633
	Homo sapiens	probable G-protein coupled receptor 152	NP_996880
	Homo sapiens	G-protein coupled receptor 153	NP_001091669
	Homo sapiens	G-protein coupled receptor 1/chemokine-like receptor 2	NP_001091669
	Homo sapiens	C5a anaphylatoxin chemotactic receptor 1	NP_001727
	Homo sapiens	C5a anaphylatoxin chemotactic receptor 2	NP_001258678
	Homo sapiens	C3a anaphylatoxin chemotactic receptor	NP_001313404
	Homo sapiens	prostaglandin D2 receptor DP2	NP_004769
	Homo sapiens	probable G-protein coupled receptor 32	NP_001497
	Homo sapiens	probable G-protein coupled receptor 33	NP_001184113
	Homo sapiens	chemokine-like receptor 1	NP_001135815
	Homo sapiens	N-formyl peptide receptor 3	NP_002021
	Homo sapiens	N-formyl peptide receptor 2	NP_001005738
	Homo sapiens	fMet-Leu-Phe receptor	NP_001180235
Peptide receptors	Homo sapiens	galanin receptor type 2	NP_003848
	Homo sapiens	galanin receptor type 3	NP_003605
	Homo sapiens	galanin receptor type 1	NP_001471
	Drosophila melanogaster	allatostatin A receptor 1	NP_524700
	Drosophila melanogaster	allatostatin A receptor 2	NP_524544
	Homo sapiens	kiSS-1 receptor	NP_115940
	Homo sapiens	urotensin-2 receptor	NP_001368826
	Homo sapiens	melanin-concentrating hormone receptor 1	NP_005288
	Homo sapiens	melanin-concentrating hormone receptor 2	NP_001035269
	Homo sapiens	somatostatin receptor type 3	NP_001042
	Homo sapiens	somatostatin receptor type 5	NP_001044
	Homo sapiens	somatostatin receptor type 2	NP_001041
	Homo sapiens	somatostatin receptor type 1	NP_001040
	Homo sapiens	somatostatin receptor type 4	NP_001043
	Drosophila melanogaster	allatostatin C receptor 1	NP_649040
	Drosophila melanogaster	allatostatin C receptor 2	NP_001027135
	Homo sapiens	neuropeptides B/W receptor type 1	NP_005276
	Homo sapiens	neuropeptides B/W receptor type 2	NP_005277
	Homo sapiens	delta-type opioid receptor	NP_000902
	Homo sapiens	mu-type opioid receptor	NP_000905
	Homo sapiens	kappa-type opioid receptor	NP_000903
	Homo sapiens	nociceptin receptor	NP_000904
	Homo sapiens	gastrin-releasing hormone receptor	NP_005305
	Homo sapiens	neuromedin-B receptor	NP_001311236
	Homo sapiens	bombesin receptor	NP_001718
	Drosophila melanogaster	CCHamide-1 receptor	NP_611241
	Drosophila melanogaster	CCHamide-2 receptor	NP_610199
	Homo sapiens	endothelin-1 receptor	NP_001311236
	Homo sapiens	endothelin receptor type B	NP_000106
	Homo sapiens	prosaposin receptor/ G-protein coupled receptor 37	NP_005293
	Homo sapiens	G-protein coupled receptor 37-like 1	NP_004758
	Drosophila melanogaster	myosuppressin receptor 2	NP_647711
	Drosophila melanogaster	myosuppressin receptor 1	NP_647713
	Drosophila melanogaster	CG13229	NP_001260881
	Drosophila melanogaster	sex peptide receptor	NP_001368972
	Drosophila melanogaster	CG33639	NP_001259676
	Drosophila melanogaster	FMRFamide receptor	NP_001286925
	Homo sapiens	probable G-protein coupled receptor 139	NP_001002911
	Homo sapiens	probable G-protein coupled receptor 142	NP_001318005
	Drosophila melanogaster	proctolin receptor	NP_001014723
	Drosophila melanogaster	CNMamide receptor	NP_001027122
	Homo sapiens	growth hormone secretagogue receptor type 1	NP_004113
	Homo sapiens	motilin receptor	NP_001498
	Drosophila melanogaster	ecdysis-triggering hormone receptor	NP_996255
	Homo sapiens	thyrotropin-releasing hormone receptor	NP_003392
	Homo sapiens	neurotensin receptor type1	NP_002522
	Homo sapiens	neurotensin receptor type2	NP_036476
	Homo sapiens	G-protein coupled receptor 39	NP_001499
	Homo sapiens	neuromedin-U receptor 1	NP_006047
	Homo sapiens	neuromedin-U receptor 2	NP_004552
	Drosophila melanogaster	capability receptor	NP_996140
	Drosophila melanogaster	pyrokinin 1 receptor	NP_001247089
	Drosophila melanogaster	pyrokinin 2 receptor 1	NP_731790
	Drosophila melanogaster	pyrokinin 2 receptor 2	NP_731788
	Drosophila melanogaster	trissin receptor	NP_001260108
	Drosophila melanogaster	CG13575	NP_611903
	Homo sapiens	neuropeptide Y receptor type 5	NP_001304020
	Homo sapiens	neuropeptide Y receptor type 1	NP_000900
	Homo sapiens	neuropeptide Y receptor type 4-2	NP_001265724
	Homo sapiens	neuropeptide Y receptor type 4	NP_001265723
	Homo sapiens	neuropeptide Y receptor type 2	NP_000901
	Homo sapiens	prolactin-releasing peptide receptor	NP_004239
	Homo sapiens	probable G-protein coupled receptor 83	NP_001317274
	Drosophila melanogaster	neuropeptide F receptor	NP_524245
	Drosophila melanogaster	short neuropeptide F receptor	NP_001262086
	Homo sapiens	prokineticin receptor 1	NP_620414
	Homo sapiens	prokineticin receptor 2	NP_658986
	Homo sapiens	neuromedin-K receptor	NP_001050
	Drosophila melanogaster	tachykinin-like receptor at 99D	NP_524556
	Drosophila melanogaster	tachykinin-like receptor at 86C	NP_524304
	Homo sapiens	pyroglutamylated RF-amide peptide receptor	NP_937822
	Drosophila melanogaster	CG30340	NP_724812
	Drosophila melanogaster	RYamide receptor	NP_524525
	Drosophila melanogaster	leucokinin receptor	NP_647968
	Homo sapiens	cholecystokinin receptor type A	NP_000721
	Homo sapiens	gastrin/ cholecystokinin receptor type B	NP_001304958
	Drosophila melanogaster	cholecystokinin-like receptor at 17D1	NP_001097021
	Drosophila melanogaster	cholecystokinin-like receptor at 17D3	NP_001097023
	Drosophila melanogaster	SIFamide receptor	NP_001163674
	Homo sapiens	orexin receptor type 1	NP_001516
	Homo sapiens	orexin receptor type 2	NP_001517
	Homo sapiens	neuropeptide FF receptor 1	NP_071429
	Homo sapiens	neuropeptide FF receptor 2	NP_001138228
	Drosophila melanogaster	adipokinetic hormone receptor	NP_001260149
	Drosophila melanogaster	corazonin receptor	NP_648571
	Homo sapiens	gonadtropin-releasing hormone receptor	NP_000397
	Homo sapiens	neuropeptide S receptor	NP_001287862
	Drosophila melanogaster	crustacean carduiactive peptide receptor	NP_996297
	Homo sapiens	vasopressin V2 receptor	NP_000045
	Homo sapiens	vasopressin V1b receptor	NP_000698
	Homo sapiens	vasopressin V1a receptor	NP_000697
	Homo sapiens	oxytocin receptor	NP_000907
Others	Homo sapiens	G-protein coupled receptor 22	NP_005286
	Homo sapiens	probable G-protein coupled receptor 75	NP_006785
	Homo sapiens	glucose-dependent insulinotropic receptor	NP_848566
	Homo sapiens	G-protein coupled receptor 151	NP_919227
	Homo sapiens	probable G-protein coupled receptor 19	NP_006134
	Homo sapiens	probable G-protein coupled receptor 160	NP_055188
	Homo sapiens	free fatty acid receptor 4	NP_001182684
	Homo sapiens	melatonin receptor type 1A	NP_005949
	Homo sapiens	melatonin receptor type 1B	NP_005950
	Homo sapiens	melatonin receptor type 1B	NP_005951
	Homo sapiens	melatonin-related receptor	NP_004215
	Homo sapiens	G-protein coupled receptor 84	NP_065103
	Drosophila melanogaster	trapped in endoderm 1	NP_001284901
	Drosophila melanogaster	CG4313	NP_569971
	Drosophila melanogaster	moody	NP_001188535
Lipid receptors	Homo sapiens	sphingosine 1-phosphate receptor 1	NP_001307659
	Homo sapiens	sphingosine 1-phosphate receptor 3	NP_005217
	Homo sapiens	sphingosine 1-phosphate receptor 2	NP_004221
	Homo sapiens	sphingosine 1-phosphate receptor 5	NP_00115968
	Homo sapiens	sphingosine 1-phosphate receptor 4	NP_003766
	Homo sapiens	lysophosphatidic acid receptor 3	NP_036284
	Homo sapiens	lysophosphatidic acid receptor 1	NP_001338326
	Homo sapiens	lysophosphatidic acid receptor 2	NP_004711
	Homo sapiens	cannabinoid receptor 1	NP_001153698
	Homo sapiens	cannabinoid receptor 2	NP_001832
	Homo sapiens	G-protein coupled receptor 3	NP_005272
	Homo sapiens	G-protein coupled receptor 6	NP_001273028
	Homo sapiens	G-protein coupled receptor 12	NP_005279
	Homo sapiens	melanocyte-stimulating hormone receptor	NP_002377
	Homo sapiens	adrenocorticotropic hormone receptor	NP_000520
	Homo sapiens	melanocortin receptor 5	NP_005904
	Homo sapiens	melanocortin receptor 3	NP_063941
	Homo sapiens	melanocortin receptor 4	NP_005903
Others	Drosophila melanogaster	adenosine receptor	NP_651772
	Homo sapiens	adenosine receptor A1	NP_000665
	Homo sapiens	adenosine receptor A3	NP_000668
	Homo sapiens	adenosine receptor A2a	NP_000666
	Homo sapiens	adenosine receptor A2b	NP_000667
Amine receptors	Homo sapiens	trace amine-associated receptor 6	NP_778237
	Homo sapiens	trace amine-associated receptor 8	NP_444508
	Homo sapiens	trace amine-associated receptor 9	NP_778227
	Homo sapiens	trace amine-associated receptor 5	NP_003958
	Homo sapiens	trace amine-associated receptor 2	NP_028252
	Homo sapiens	trace amine-associated receptor 1	NP_612200
	Drosophila melanogaster	5-hydroxytryptamine receptor 2A	NP_730859
	Drosophila melanogaster	5-hydroxytryptamine receptor 2B	NP_001287238
	Homo sapiens	5-hydroxytryptamine receptor 2C	NP_000859
	Homo sapiens	5-hydroxytryptamine receptor 2A	NP_000612
	Homo sapiens	5-hydroxytryptamine receptor 2B	NP_000858
	Homo sapiens	beta-1 adrenergic receptor	NP_000675
	Homo sapiens	beta-3 adrenergic receptor	NP_000016
	Homo sapiens	beta-2 adrenergic receptor	NP_000015
	Homo sapiens	5-hydroxytryptamine receptor 6	NP_000862
	Homo sapiens	muscarinic acetylcholine receptor M3	NP_000731
	Homo sapiens	muscarinic acetylcholine receptor M5	NP_001307846
	Homo sapiens	muscarinic acetylcholine receptor M1	NP_000729
	Homo sapiens	muscarinic acetylcholine receptor M2	NP_000730
	Homo sapiens	muscarinic acetylcholine receptor M4	NP_000732
	Drosophila melanogaster	muscarinic acetylcholine receptor A-type	NP_726440
	Drosophila melanogaster	muscarinic acetylcholine receptor B-type	NP_001287221
	Homo sapiens	histamine H3 receptor	NP_009163
	Homo sapiens	histamine H4 receptor	NP_001137300
	Homo sapiens	histamine H1 receptor	NP_000852
	Drosophila melanogaster	muscarinic acetylcholine receptor C-type	NP_572358
	Drosophila melanogaster	dopamine 2-like receptor	NP_001014757
	Homo sapiens	D(4) dopamine receptor	NP_000788
	Homo sapiens	D(2) dopamine receptor	NP_000786
	Homo sapiens	D(3) dopamine receptor	NP_000787
	Homo sapiens	5-hydroxytryptamine receptor 1F	NP_000857
	Homo sapiens	5-hydroxytryptamine receptor 1E	NP_000856
	Homo sapiens	5-hydroxytryptamine receptor 1D	NP_000855
	Homo sapiens	5-hydroxytryptamine receptor 1B	NP_000854
	Homo sapiens	5-hydroxytryptamine receptor 1A	NP_000515
	Homo sapiens	5-hydroxytryptamine receptor 5A	NP_076917
	Drosophila melanogaster	5-hydroxytryptamine receptor 1A	NP_725849
	Drosophila melanogaster	5-hydroxytryptamine receptor 1B	NP_523789
	Drosophila melanogaster	5-hydroxytryptamine receptor 7	NP_001263131
	Homo sapiens	5-hydroxytryptamine receptor 7	NP_000863
	Drosophila melanogaster	octopamine beta1 receptor	NP_001163690
	Drosophila melanogaster	octopamine beta2 receptor	NP_001034049
	Drosophila melanogaster	octopamine beta3 receptor	NP_001034043
	Homo sapiens	5-hydroxytryptamine receptor 4	NP_000861
	Homo sapiens	histamine H2 receptor	NP_001124527
	Drosophila melanogaster	octopamine-tyramine receptor	NP_524419
	Homo sapiens	D(1A) dopamine receptor	NP_000785
	Homo sapiens	D(1B) dopamine receptor	NP_000789
	Drosophila melanogaster	dopamine 1-like receptor 2	NP_733299
	Drosophila melanogaster	dopamine 1-like receptor	NP_001163607
	Drosophila melanogaster	alpha-2 adrenergic-like octopamine receptor	NP_650754
	Homo sapiens	alpha-2B adrenergic receptor	NP_000673
	Homo sapiens	alpha-2C adrenergic receptor	NP_000674
	Homo sapiens	alpha-2A adrenergic receptor	NP_000672
	Homo sapiens	alpha-1B adrenergic receptor	NP_000670
	Homo sapiens	alpha-1A adrenergic receptor	NP_000671
	Homo sapiens	alpha-1D adrenergic receptor	NP_000669
	Drosophila melanogaster	octopamine receptor in mushroom bodies	NP_732541
	Drosophila melanogaster	tyramine receptor II	NP_001262682
	Drosophila melanogaster	tyramine receptor	NP_001287381
*Opsins, leucine-rich repeat-containg GPCRs, and olfactory receptors are not included.
