## Supplementary material for "Functional characterization of eicosanoid signaling in *Drosophila* development": S2 Table

### Sheet: Sheet1
S2 Table. GPCRs in the phylogenetic tree, related to S1 Fig.
CG7497/PGR and orthologs in other insects
GPCRs listed below are arranged clockwise in S1 Fig.
Group	Protein name in D. melanogaster	Species	GenBank accession number
peptide receptor		Bombyx mori	NP_001127708
		Bombyx mori	NP_001127707
		Bombyx mori	NP_001127742
		Zootermopsis nevadensis	XP_021915202
		Apis mellifera	XP_006561748
		Tribolium castaneum	XP_008190635
	short neuropeptide F receptor	Drosophila melanogaster	NP_001262086
		Acyrthosiphon pisum	XP_029344948
		Acyrthosiphon pisum	XP_001943708
		Zootermopsis nevadensis	XP_021916967
		Acyrthosiphon pisum	XP_003242112
		Bombyx mori	NP_001127739
	neuropeptide F receptor	Drosophila melanogaster	NP_524245
		Tribolium castaneum	XP_008198438
		Zootermopsis nevadensis	XP_021918900
		Acyrthosiphon pisum	XP_029341869
		Zootermopsis nevadensis	XP_021918926
		Tribolium castaneum	XP_008199874
		Zootermopsis nevadensis	XP_021937586
		Zootermopsis nevadensis	XP_021932503
		Bombyx mori	NP_001127712
		Tribolium castaneum	XP_015838522
	CCHamide-1 receptor	Drosophila melanogaster	NP_611241
		Acyrthosiphon pisum	XP_001947155
		Zootermopsis nevadensis	XP_021929161
		Apis mellifera	XP_026300579
		Acyrthosiphon pisum	XP_008185421
		Bombyx mori	NP_001127711
	CCHamide-2 receptor	Drosophila melanogaster	NP_610199
		Tribolium castaneum	NP_001280522
		Apis mellifera	XP_006560939
		Tribolium castaneum	NP_001280521
		Bombyx mori	NP_001127736
		Acyrthosiphon pisum	XP_001950448
		Zootermopsis nevadensis	XP_021920368
	allatostatin C receptor 1	Drosophila melanogaster	NP_649040
	allatostatin C receptor 2	Drosophila melanogaster	NP_001027135
	allatostatin A receptor 2	Drosophila melanogaster	NP_524544
		Apis mellifera	XP_006560262
	allatostatin A receptor 1	Drosophila melanogaster	NP_524700
		Bombyx mori	NP_001037035
		Acyrthosiphon pisum	XP_029343937
		Zootermopsis nevadensis	XP_021924277
		Zootermopsis nevadensis	XP_021934309
		Tribolium castaneum	NP_001076793
		Zootermopsis nevadensis	XP_021916331
		Bombyx mori	NP_001127741
		Acyrthosiphon pisum	XP_016661081
		Apis mellifera	XP_006570143
	ecdysis-triggering hormone receptor	Drosophila melanogaster	NP_996255
		Bombyx mori	NP_001127723
		Bombyx mori	NP_001127725
		Tribolium castaneum	NP_001280545
		Apis mellifera	NP_001073563
		Apis mellifera	NP_001091702
		Acyrthosiphon pisum	XP_029344196
		Zootermopsis nevadensis	XP_021912946
	capability receptor	Drosophila melanogaster	NP_996140
		Bombyx mori	NP_001127737
	pyrokinin 1 receptor	Drosophila melanogaster	NP_001247089
		Bombyx mori	NP_001036913
		Tribolium castaneum	NP_001280518
		Acyrthosiphon pisum	XP_008186229
		Apis mellifera	NP_001157480
		Zootermopsis nevadensis	XP_021918415
	pyrokinin 2 receptor 1	Drosophila melanogaster	NP_731790
	pyrokinin 2 receptor 2	Drosophila melanogaster	NP_731788
		Bombyx mori	XP_021203229
		Tribolium castaneum	NP_001280499
		Acyrthosiphon pisum	XP_003241084
		Apis mellifera	NP_001091688
		Tribolium castaneum	NP_001290187
		Zootermopsis nevadensis	XP_021918941
	trissin receptor	Drosophila melanogaster	NP_001260108
		Bombyx mori	NP_001127747
		Tribolium castaneum	XP_015836095
		Zootermopsis nevadensis	KDR_15207
		Bombyx mori	NP_001127715
		Tribolium castaneum	XP_001812850
	CG13995	Drosophila melanogaster	NP_608986
		Acyrthosiphon pisum	XP_003247390
		Zootermopsis nevadensis	XP_021919149
		Tribolium castaneum	XP_972230
		Zootermopsis nevadensis	XP_021914120
		Bombyx mori	NP_001127709
		Bombyx mori	NP_001127751
		Apis mellifera	NP_001106756
		Tribolium castaneum	XP_970225
		Acyrthosiphon pisum	XP_001947491
		Bombyx mori	NP_001266380
	SIFamide receptor	Drosophila melanogaster	NP_001163674
		Zootermopsis nevadensis	XP_021917391
		Acyrthosiphon pisum	NP_001313550
		Bombyx mori	NP_001127714
		Apis mellifera	XP_026295776
		Zootermopsis nevadensis	XP_021918318
	tachykinin-like receptor at 86C	Drosophila melanogaster	NP_524304
		Zootermopsis nevadensis	XP_021930460
		Bombyx mori	NP_001127749
		Acyrthosiphon pisum	XP_029346680
		Bombyx mori	NP_001127748
		Tribolium castaneum	NP_001280511
	tachykinin-like receptor at 99D	Drosophila melanogaster	NP_524556
		Bombyx mori	NP_001127722
		Acyrthosiphon pisum	XP_029347163
		Tribolium castaneum	XP_008194527
		Apis mellifera	NP_001314884
		Zootermopsis nevadensis	XP_021915521
		Bombyx mori	NP_001127721
		Apis mellifera	XP_006567021
		Acyrthosiphon pisum	XP_016660125
		Zootermopsis nevadensis	XP_021932289
		Acyrthosiphon pisum	XP_008181349
	leucokinin receptor	Drosophila melanogaster	NP_647968
		Bombyx mori	NP_001127717
		Bombyx mori	NP_001127720
		Tribolium castaneum	NP_001280539
		Zootermopsis nevadensis	XP_021924353.1
	RYamide receptor	Drosophila melanogaster	NP_524525
		Apis mellifera	XP_006564081
		Acyrthosiphon pisum	XP_008178727
		Acyrthosiphon pisum	XP_003241610
		Tribolium castaneum	XP_008193428
		Zootermopsis nevadensis	XP_021935551
		Apis mellifera	XP_026300934
		Zootermopsis nevadensis	XP_021920601
	cholecystokinin-like receptor at 17D1	Drosophila melanogaster	NP_001097021
	cholecystokinin-like receptor at 17D3	Drosophila melanogaster	NP_001097023
		Bombyx mori	NP_001127744
		Apis mellifera	XP_006562433
		Tribolium castaneum	XP_015835017
		Zootermopsis nevadensis	XP_021913919
		Tribolium castaneum	XP_015838307
		Tribolium castaneum	XP_971107
		Zootermopsis nevadensis	XP_021942391
	CG13575	Drosophila melanogaster	NP_611903
		Bombyx mori	NP_001127750
		Tribolium castaneum	XP_008191388
		Apis mellifera	XP_026300802
	CG30340	Drosophila melanogaster	NP_724812
		Zootermopsis nevadensis	XP_021942370
	CNMamide receptor	Drosophila melanogaster	NP_001027122
		Acyrthosiphon pisum	XP_029344653
		Zootermopsis nevadensis	XP_021940400
		Bombyx mori	NP_001127716
		Tribolium castaneum	XP_015834564
		Apis mellifera	XP_006570731
		Zootermopsis nevadensis	XP_021925469
		Apis mellifera	NP_001314890
		Tribolium castaneum	NP_001280540
	FMRFamide receptor	Drosophila melanogaster	NP_001286925
		Acyrthosiphon pisum	XP_029344213
		Zootermopsis nevadensis	XP_021933222
		Bombyx mori	NP_001037007
	proctolin receptor	Drosophila melanogaster	NP_001014723
		Tribolium castaneum	NP_001280541
		Acyrthosiphon pisum	XP_003247524
		Zootermopsis nevadensis	XP_021919427
		Apis mellifera	XP_026300439
		Zootermopsis nevadensis	XP_021939601
	CG33639	Drosophila melanogaster	NP_001259676
		Tribolium castaneum	XP_015834051
		Bombyx mori	NP_001108346
		Zootermopsis nevadensis	XP_021921718
		Acyrthosiphon pisum	XP_001944453
	sex peptide receptor	Drosophila melanogaster	NP_001368972
		Tribolium castaneum	NP_001106940
		Tribolium castaneum	NP_001308594
	myosuppressin receptor 2	Drosophila melanogaster	NP_647711
	myosuppressin receptor 1	Drosophila melanogaster	NP_647713
		Acyrthosiphon pisum	XP_001949220
		Apis mellifera	NP_001314889
		Zootermopsis nevadensis	KDR_23127
		Bombyx mori	NP_001036929
		Bombyx mori	NP_001127710
		Acyrthosiphon pisum	XP_003242732
		Bombyx mori	NP_001127738
		Bombyx mori	NP_001127743
		Bombyx mori	NP_001127718
		Apis mellifera	XP_016767540
		Zootermopsis nevadensis	XP_021914610
	CG13229	Drosophila melanogaster	NP_001260881
		Tribolium castaneum	NP_001280529
		Tribolium castaneum	NP_001280662
		Apis mellifera	NP_001035354
		Tribolium castaneum	NP_001076809
		Acyrthosiphon pisum	XP_003245941
		Zootermopsis nevadensis	XP_021938113
		Bombyx mori	NP_001037049
	adipokinetic hormone receptor	Drosophila melanogaster	NP_001260149
		Bombyx mori	NP_001127745
		Bombyx mori	NP_001127726
		Tribolium castaneum	NP_001280549
		Zootermopsis nevadensis	XP_021933907
		Apis mellifera	NP_001137393
		Zootermopsis nevadensis	XP_021931104
	corazonin receptor	Drosophila melanogaster	NP_648571
		Bombyx mori	NP_001127719
		Bombyx mori	NP_001127724
		Bombyx mori	NP_001127746
	crustacean carduiactive peptide receptor	Drosophila melanogaster	NP_996297
		Tribolium castaneum	NP_001076796
		Apis mellifera	XP_001122652
		Acyrthosiphon pisum	XP_003245097
		Tribolium castaneum	NP_001076795
		Zootermopsis nevadensis	XP_021921974
others		Apis mellifera	XP_392683
		Acyrthosiphon pisum	XP_001943745
	moody	Drosophila melanogaster	NP_001188535
		Zootermopsis nevadensis	XP_021937578
		Bombyx mori	XP_037873175
		Tribolium castaneum	XP_974272
		Bombyx mori	XP_004928434
		Zootermopsis nevadensis	XP_021924524
		Apis mellifera	XP_016770008
	CG4313	Drosophila melanogaster	NP_569971
		Acyrthosiphon pisum	XP_008178143
		Zootermopsis nevadensis	XP_021932464
		Apis mellifera	XP_001120910
		Tribolium castaneum	XP_971005
	trapped in endoderm 1	Drosophila melanogaster	NP_001284901
		Bombyx mori	XP_004924161
		Zootermopsis nevadensis	XP_021936327
		Apis mellifera	XP_006558676
		Acyrthosiphon pisum	XP_003241937
		Zootermopsis nevadensis	XP_021927572
		Acyrthosiphon pisum	XP_016662867
	CG12290	Drosophila melanogaster	NP_001287540
	dopamine/Ecdysteroid receptor	Drosophila melanogaster	NP_001014559
		Bombyx mori	XP_012548900
		Apis mellifera	XP_016768310
		Tribolium castaneum	NP_001280528
		Zootermopsis nevadensis	XP_021941449
		Acyrthosiphon pisum	XP_001946367
		Bombyx mori	XP_004932670
		Acyrthosiphon pisum	XP_001948774
		Tribolium castaneum	NP_001280536
		Apis mellifera	XP_026297880
	CG13579	Drosophila melanogaster	NP_6119172
		Zootermopsis nevadensis	XP_021931611
		Bombyx mori	XP_021209179
		Tribolium castaneum	XP_008193342
		Zootermopsis nevadensis	XP_021913381
		Acyrthosiphon pisum	XP_001943957
		Apis mellifera	XP_001120030
	CG7497	Drosophila melanogaster	NP_001287100
amine receptor		Bombyx mori	XP_004930414
		Zootermopsis nevadensis	XP_021938885
		Tribolium castaneum	NP_001308587
		Apis mellifera	XP_394893
	adenosine receptor	Drosophila melanogaster	NP_651772
		Acyrthosiphon pisum	XP_029344486
		Zootermopsis nevadensis	XP_021942022
		Tribolium castaneum	NP_001281279
	muscarinic acetylcholine receptor C-type	Drosophila melanogaster	NP_572358
		Bombyx mori	XP_004924179
		Bombyx mori	NP_001164649
		Tribolium castaneum	XP_015838738
		Zootermopsis nevadensis	XP_021920808
	tyramine receptor	Drosophila melanogaster	NP_001287381
	tyramine receptor II	Drosophila melanogaster	NP_001262682
		Apis mellifera	NP_001032395
		Acyrthosiphon pisum	XP_029347512
		Bombyx mori	XP_012552773
		Tribolium castaneum	NP_001280507
	5-hydroxytryptamine receptor 2A	Drosophila melanogaster	NP_730859
		Acyrthosiphon pisum	XP_001947553
	5-hydroxytryptamine receptor 2B	Drosophila melanogaster	NP_001287238
		Apis mellifera	NP_001191178
		Bombyx mori	NP_001296483
		Zootermopsis nevadensis	XP_021922215
		Bombyx mori	XP_004925965
		Bombyx mori	XP_004925963
		Apis mellifera	NP_001014983
	dopamine 2-like receptor	Drosophila melanogaster	NP_001014757
		Acyrthosiphon pisum	XP_029344447
		Tribolium castaneum	NP_001280515
		Zootermopsis nevadensis	XP_021939976
		Acyrthosiphon pisum	XP_001949725
		Zootermopsis nevadensis	XP_021932932
		Apis mellifera	XP_006558421
		Acyrthosiphon pisum	XP_008178482
		Tribolium castaneum	XP_015840903
		Bombyx mori	XP_021208953
	muscarinic acetylcholine receptor B-type	Drosophila melanogaster	NP_001287221
		Zootermopsis nevadensis	XP_021919206
		Bombyx mori	XP_012545273
		Acyrthosiphon pisum	XP_008187332
	muscarinic acetylcholine receptor A-type	Drosophila melanogaster	NP_726440
		Tribolium castaneum	NP_001280533
		Apis mellifera	XP_395760
		Zootermopsis nevadensis	XP_021923374
		Zootermopsis nevadensis	XP_021922986
		Bombyx mori	XP_012547038
		Apis mellifera	NP_001071289
	5-hydroxytryptamine receptor 7	Drosophila melanogaster	NP_001263131
		Acyrthosiphon pisum	XP_029342858
		Tribolium castaneum	NP_001280535
		Zootermopsis nevadensis	XP_021913366
		Apis mellifera	NP_001164579
		Bombyx mori	NP_001037502
		Tribolium castaneum	XP_015838795
		Zootermopsis nevadensis	XP_021916811
	5-hydroxytryptamine receptor 1B	Drosophila melanogaster	NP_523789
	5-hydroxytryptamine receptor 1A	Drosophila melanogaster	NP_725849
		Tribolium castaneum	XP_015838925
		Bombyx mori	NP_001296510
		Zootermopsis nevadensis	XP_021928087
		Bombyx mori	NP_001037504
		Tribolium castaneum	NP_001164311
		Zootermopsis nevadensis	XP_021925283
		Zootermopsis nevadensis	XP_021925291
	octopamine-tyramine receptor	Drosophila melanogaster	NP_524419
		Apis mellifera	NP_001011594
		Acyrthosiphon pisum	XP_029343228
	dopamine 1-like receptor	Drosophila melanogaster	NP_001163607
		Apis mellifera	NP_001011595
		Bombyx mori	NP_001108459
		Tribolium castaneum	NP_001280543
		Zootermopsis nevadensis	XP_021923683
		Acyrthosiphon pisum	XP_016661804
		Apis mellifera	XP_001122075
		Acyrthosiphon pisum	XP_029344661
	alpha-2 adrenergic-like octopamine receptor	Drosophila melanogaster	NP_650754
		Bombyx mori	XP_021208176
		Tribolium castaneum	NP_001308595
		Zootermopsis nevadensis	XP_021915212
	octopamine receptor in mushroom bodies	Drosophila melanogaster	NP_732541
		Bombyx mori	NP_001091748
		Tribolium castaneum	NP_001280520
		Apis mellifera	NP_001011565
		Acyrthosiphon pisum	XP_029345311
		Zootermopsis nevadensis	XP_021913790
		Bombyx mori	NP_001108338
		Tribolium castaneum	NP_001280503
		Apis mellifera	NP_001011567
		Zootermopsis nevadensis	XP_021927543
	dopamine 1-like receptor 2	Drosophila melanogaster	NP_733299
		Acyrthosiphon pisum	XP_008178377
		Apis mellifera	XP_003249152
		Tribolium castaneum	NP_001280505
		Acyrthosiphon pisum	XP_001948521
		Zootermopsis nevadensis	XP_021920522
	octopamine beta3 receptor	Drosophila melanogaster	NP_001034043
	octopamine beta1 receptor	Drosophila melanogaster	NP_001163690
		Acyrthosiphon pisum	XP_001947781
		Apis mellifera	XP_397139
		Bombyx mori	XP_004922133
		Tribolium castaneum	NP_001280514
		Zootermopsis nevadensis	XP_021920523
	octopamine beta2 receptor	Drosophila melanogaster	NP_001034049
		Bombyx mori	NP_001171666
		Tribolium castaneum	NP_001280501
		Apis mellifera	XP_006558130
		Acyrthosiphon pisum	XP_001944827
		Zootermopsis nevadensis	XP_021931096
*Opsins and leucine-rich repeat-containg GPCRs are not included.
