## Supplementary material for "Functional characterization of eicosanoid signaling in *Drosophila* development": S3 Table

### Sheet: Sheet1
S3 Table. Heme peroxidases in the phylogenetic tree, related to S4 Fig.
Enzymes listed below are arranged clockwise in S4 Fig.
Group	Protein name in D. melanogaster or H. sapiens	Species	GenBank accession number
Cyclooxygenase	prostaglandin G/H synthase 1	Homo sapiens	NP_000953
	prostaglandin G/H synthase 2	Homo sapiens	NP_000954
Dual oxygenase		Tribolium castaneum	XP_008200778
		Zootermonsis nevadensis	XP_021933079
	dual oxigenase 1	Homo sapiens	NP_059130
	dual oxigenase 2	Homo sapiens	NP_054799
		Acyrthosiphon pisum	XP_016660283
		Zootermonsis nevadensis	XP_021932850
		Tribolium castaneum	XP_008191437
		Apis mellifera	XP_026295241
	Dual oxidase	Drosophila melanogaster	NP_001259968
		Bombyx mori	XP_021207538
	myeloperoxidase	Homo sapiens	NP_000241
	eosinophil peroxidase	Homo sapiens	NP_000493
	lactoperoxidase	Homo sapiens	NP_001153574
	thyroid peroxidase	Homo sapiens	NP_000538
Peroxidasin	peroxidasin-like	Homo sapiens	NP_653252
	peroxidasin homolog	Homo sapiens	NP_036425
		Zootermonsis nevadensis	XP_021933005
		Acyrthosiphon pisum	XP_008185071
		Tribolium castaneum	XP_968570
		Apis mellifera	XP_006569700
		Bombyx mori	XP_004929845
	Peroxidasiin	Drosophila melanogaster	NP_523891
Curly Su		Zootermonsis nevadensis	XP_021932811
		Acyrthosiphon pisum	XP_001948948
		Acyrthosiphon pisum	XP_029345881
		Acyrthosiphon pisum	XP_003241916
		Zootermonsis nevadensis	XP_021928369
		Tribolium castaneum	XP_008198582
		Apis mellifera	XP_026295900
		Bombyx mori	XP_012552660
	Curly Su	Drosophila melanogaster	NP_650627
cardinal		Tribolium castaneum	XP_015840796
		Apis mellifera	XP_396227
		Bombyx mori	XP_012545875
	cardinal	Drosophila melanogaster	NP_651081
		Zootermonsis nevadensis	XP_021930753
		Acyrthosiphon pisum	XP_016658587
Peroxidase		Apis mellifera	XP_016768434
		Tribolium castaneum	XP_015832935
		Acyrthosiphon pisum	XP_008181566
		Zootermonsis nevadensis	XP_021920027
	Peroxidase	Drosophila melanogaster	NP_001262654
		Bombyx mori	XP_021206573
		Bombyx mori	XP_004930615
	CG4009	Drosophila melanogaster	NP_001262655
		Tribolium castaneum	XP_969523
		Acyrthosiphon pisum	XP_001951217
		Acyrthosiphon pisum	XP_001948369
		Acyrthosiphon pisum	XP_001948315
		Acyrthosiphon pisum	XP_001950289
CG10211		Apis mellifera	XP_026299686
		Acyrthosiphon pisum	XP_008182207
		Zootermonsis nevadensis	XP_021931926
		Tribolium castaneum	XP_008197187
	CG10211	Drosophila melanogaster	NP_001286043
		Bombyx mori	XP_012551293
		Bombyx mori	XP_004933948
Immune-regulated catalase		Bombyx mori	XP_021206587
		Apis mellifera	XP_026297653
		Tribolium castaneum	XP_008200785
		Zootermonsis nevadensis	XP_021919979
	Immune-regulated catalase	Drosophila melanogaster	NP_001262653
		Acyrthosiphon pisum	XP_029348334
		Acyrthosiphon pisum	XP_029341799
		Acyrthosiphon pisum	XP_029341375
		Acyrthosiphon pisum	XP_029348713
		Acyrthosiphon pisum	XP_016656256
		Acyrthosiphon pisum	XP_029341367
		Acyrthosiphon pisum	XP_016657105
		Acyrthosiphon pisum	XP_029341003
Peroxinectin-like	Peroxinectin-like	Drosophila melanogaster	NP_650648
		Bombyx mori	XP_021203081
		Tribolium castaneum	XP_008201340
		Acyrthosiphon pisum	XP_029343239
CG42331		Apis mellifera	NP_001207416
		Zootermonsis nevadensis	XP_021913748
	CG42331	Drosophila melanogaster	NP_001189281
		Bombyx mori	XP_012546139
		Zootermonsis nevadensis	XP_021935610
		Apis mellifera	XP_006563003
		Tribolium castaneum	XP_008194602
