## Supplementary material for "Functional characterization of eicosanoid signaling in *Drosophila* development": S4 Table

### Sheet: Sheet1
S4 Table. Glutathione S-transferases in the phylogenetic tree, related to S5 Fig.
Enzymes listed below are arranged clockwise in S5 Fig.
Group	Protein name in D. melanogaster or H. sapiens	Species	GenBank accession number
Prostaglandin E synthase 1		Zootermonsis nevadensis	NP_021941191
		Acyrthosiphon pisum	NP_001156173
		Tribolium castaneum	XP_968617
		Tribolium castaneum	XP_015836904
		Tribolium castaneum	XP_015836906
	CG33177	Drosophila melanogaster	NP_788903
	CG33178	Drosophila melanogaster	NP_001285264
	Microsomal glutathione S-transferase-like	Drosophila melanogaster	NP_001285507
		Acyrthosiphon pisum	NP_001233027
	Prostaglandin E synthase	Homo sapiens	NP_004869
		Bombyx mori	XP_021205383
	Microsomal glutathione S-transferase 1	Homo sapiens	NP_001247440
		Apis mellifera	XP_394313
	Glutathione S transferase theta-2	Homo sapiens	NP_000845
	Glutathione S transferase theta-2B	Homo sapiens	NP_001074312
	Glutathione S transferase theta-1	Homo sapiens	NP_000844
	Glutathione S transferase theta-4	Homo sapiens	NP_001345593
	Glutathione S transferase theta 4	Drosophila melanogaster	NP_572886
	Glutathione S transferase theta 1	Drosophila melanogaster	NP_610509
	Glutathione S transferase theta 2	Drosophila melanogaster	NP_724816
	Glutathione S transferase theta 3	Drosophila melanogaster	NP_001285495
		Bombyx mori	NP_001108463
		Tribolium castaneum	XP_008196475
		Apis mellifera	XP_624692
		Acyrthosiphon pisum	NP_001156289
		Zootermonsis nevadensis	XP_021926841
		Tribolium castaneum	XP_971247
		Tribolium castaneum	XP_971184
		Tribolium castaneum	XP_971118
		Apis mellifera	XP_026297391
		Zootermonsis nevadensis	XP_021942858
		Acyrthosiphon pisum	NP_001155757
		Apis mellifera	XP_006569695
		Bombyx mori	NP_001040435
	Glutathione S transferase omega-1	Homo sapiens	NP_001177931
	Glutathione S transferase omega-2	Homo sapiens	NP_001177942
	se	Drosophila melanogaster	NP_648235
	Glutathione S transferase omega 1	Drosophila melanogaster	NP_648237
	Glutathione S transferase omega 3	Drosophila melanogaster	NP_648234
	Glutathione S transferase omega 2	Drosophila melanogaster	NP_648236
		Bombyx mori	NP_001040131
		Bombyx mori	NP_001037406
		Bombyx mori	NP_001108461
		Bombyx mori	NP_001040453
	Glutathione S transferase zeta 1	Drosophila melanogaster	NP_649894
	Glutathione S transferase zeta 2	Drosophila melanogaster	NP_649895
		Bombyx mori	NP_001037418
		Apis mellifera	XP_016767705
		Zootermonsis nevadensis	XP_021942030
	Microsomal glutathione S-transferase 2	Homo sapiens	NP_001191295
		Bombyx mori	XP_004928496
	Glutathione S transferase A1	Homo sapiens	NP_665683
	Glutathione S transferase A2	Homo sapiens	NP_000837
	Glutathione S transferase A3	Homo sapiens	NP_000838
	Glutathione S transferase A5	Homo sapiens	NP_714543
	Glutathione S transferase A4	Homo sapiens	NP_001503
	Glutathione S transferase Mu 2	Homo sapiens	NP_000839
	Glutathione S transferase Mu 4	Homo sapiens	NP_000841
	Glutathione S transferase Mu 1	Homo sapiens	NP_000552
	Glutathione S transferase Mu 5	Homo sapiens	NP_000842
	Glutathione S transferase Mu 3	Homo sapiens	NP_000840
	Glutathione S transferase P	Homo sapiens	NP_000843
Prostaglandin D synthase		Bombyx mori	NP_001036994
		Bombyx mori	NP_001037077
		Apis mellifera	NP_001136128
		Apis mellifera	NP_001153742
		Tribolium castaneum	XP_015832951
		Tribolium castaneum	XP_970714
		Tribolium castaneum	XP_969146
		Apis mellifera	XP_026295805
		Tribolium castaneum	XP_008191063
		Zootermonsis nevadensis	NP_021935879
	Hematopoietic prostaglandin D synthase	Homo sapiens	NP_055300
	GstS1	Drosophila melanogaster	NP_725653
		Tribolium castaneum	XP_008190960
		Zootermonsis nevadensis	NP_021925354
		Acyrthosiphon pisum	NP_001156063
		Acyrthosiphon pisum	NP_001280393
		Acyrthosiphon pisum	NP_001313601
		Acyrthosiphon pisum	NP_001156113
		Acyrthosiphon pisum	NP_001952040
	Glutathione S transferase E7	Drosophila melanogaster	NP_611329
	Glutathione S transferase E8	Drosophila melanogaster	NP_611330
	Glutathione S transferase E5	Drosophila melanogaster	NP_611327
	Glutathione S transferase E6	Drosophila melanogaster	NP_611328
	Glutathione S transferase E4	Drosophila melanogaster	NP_611326
	Glutathione S transferase E3	Drosophila melanogaster	NP_611325
	Glutathione S transferase E10	Drosophila melanogaster	NP_611322
	Glutathione S transferase E9	Drosophila melanogaster	NP_725784
	Glutathione S transferase E1	Drosophila melanogaster	NP_611323
	Glutathione S transferase E2	Drosophila melanogaster	NP_611324
	Glutathione S transferase E14	Drosophila melanogaster	NP_610855
	Glutathione S transferase E13	Drosophila melanogaster	NP_610457
	Glutathione S transferase E12	Drosophila melanogaster	NP_611964
	Glutathione S transferase E11	Drosophila melanogaster	NP_611339
		Tribolium castaneum	XP_015838206
		Tribolium castaneum	XP_971389
		Tribolium castaneum	XP_015833061
		Tribolium castaneum	XP_971509
		Tribolium castaneum	XP_015838248
		Tribolium castaneum	XP_967147
		Tribolium castaneum	XP_008200938
		Tribolium castaneum	XP_966966
		Tribolium castaneum	XP_971136
		Tribolium castaneum	XP_966787
		Tribolium castaneum	XP_971203
		Tribolium castaneum	XP_008190708
		Bombyx mori	NP_001037197
		Bombyx mori	NP_001108464
		Bombyx mori	NP_001108460
		Bombyx mori	NP_001108466
		Bombyx mori	NP_001108465
		Bombyx mori	NP_004930497
		Bombyx mori	XP_021206487
		Bombyx mori	NP_001040130
		Zootermonsis nevadensis	XP_021923208
	Glutathione S transferase D11	Drosophila melanogaster	NP_650183
		Bombyx mori	NP_001037183
		Acyrthosiphon pisum	NP_001156274
		Acyrthosiphon pisum	XP_029345031
		Acyrthosiphon pisum	XP_029345885
		Acyrthosiphon pisum	XP_008186556
		Acyrthosiphon pisum	XP_008186550
		Acyrthosiphon pisum	XP_029345886
		Acyrthosiphon pisum	XP_016662288
		Acyrthosiphon pisum	XP_016662291
		Acyrthosiphon pisum	XP_003246468
		Apis mellifera	NP_001171499
		Bombyx mori	NP_001036974
		Bombyx mori	NP_001037546
	Glutathione S transferase D1	Drosophila melanogaster	NP_524326
	Glutathione S transferase D10	Drosophila melanogaster	NP_652713
	Glutathione S transferase D9	Drosophila melanogaster	NP_650181
	Glutathione S transferase D8	Drosophila melanogaster	NP_524916
	Glutathione S transferase D6	Drosophila melanogaster	NP_524915
	Glutathione S transferase D7	Drosophila melanogaster	NP_525114
	Glutathione S transferase D3	Drosophila melanogaster	NP_788656
	Glutathione S transferase D2	Drosophila melanogaster	NP_524912
	Glutathione S transferase D4	Drosophila melanogaster	NP_524913
	Glutathione S transferase D5	Drosophila melanogaster	NP_524914
		Zootermonsis nevadensis	XP_021933763
		Zootermonsis nevadensis	XP_021941262
		Acyrthosiphon pisum	NP_001280269
		Zootermonsis nevadensis	XP_021917085
	Microsomal glutathione S-transferase 3	Homo sapiens	NP_004519
