## Supplementary material for "Functional characterization of eicosanoid signaling in *Drosophila* development": S5 Table

### Sheet: Sheet1
S5 Table. Glutaredoxins in the phylogenetic tree, related to S6 Fig.
Enzymes listed below are arranged clockwise in S6 Fig.
Group	Protein name in D. melanogaster or H. sapiens	Species	GenBank accession number
Prostaglandin E synthase 2		Apis mellifera	XP_026298925
		Tribolium castaneum	XP_973652
		Acyrthosiphon pisum	XP_001949235
		Zootermonsis nevadensis	NP_021915824
		Bombyx mori	XP_012548985
	Prostaglandin E synthase 2	Homo sapiens	NP_001243264
	Su(P)	Drosophila melanogaster	NP_524116
		Acyrthosiphon pisum	NP_001155391
		Zootermonsis nevadensis	XP_021918760
		Tribolium castaneum	XP_967120
	cl	Drosophila melanogaster	NP_608930
		Apis mellifera	XP_395877
		Bombyx mori	XP_037869257
	CG3939	Drosophila melanogaster	NP_570048
		Apis mellifera	XP_623438
		Apis mellifera	XP_026300751
		Tribolium castaneum	NP_001280524
		Acyrthosiphon pisum	XP_001948247
		Zootermonsis nevadensis	XP_021925138
	CG7430	Drosophila melanogaster	NP_649017
		Bombyx mori	NP_001037054
	thioredoxin reductase 1 cytoplasmic	Homo sapiens	NP_001087240
	thioredoxin reductase 3	Homo sapiens	NP_001166984
		Acyrthosiphon pisum	XP_008179444
	Trxr-1	Drosophila melanogaster	NP_511082
	Trxr-2	Drosophila melanogaster	NP_524216
		Bombyx mori	XP_037869122
		Zootermonsis nevadensis	XP_021918713
		Tribolium castaneum	XP_015833648
		Apis mellifera	NP_001171496
		Apis mellifera	XP_006563264
		Apis mellifera	XP_016772335
		Zootermonsis nevadensis	XP_021939072
		Tribolium castaneum	XP_972466
		Bombyx mori	XP_037867390
	CG6523	Drosophila melanogaster	NP_609641
	Glutaredoxin 3	Homo sapiens	NP_001186797
		Acyrthosiphon pisum	XP_008183420
		Acyrthosiphon pisum	NP_001155691
	CG14407	Drosophila melanogaster	NP_572974
		Bombyx mori	XP_004928317
		Tribolium castaneum	XP_975383
		Zootermonsis nevadensis	XP_021913318
	Glutaredoxin-related protein 5 mitochondirial	Homo sapiens	NP_057501
		Apis mellifera	XP_006566795
	Glutaredoxin 1	Homo sapiens	NP_001112362
		Zootermonsis nevadensis	XP_021915525
		Bombyx mori	NP_001040246
		Acyrthosiphon pisum	NP_001155375
	Grx1	Drosophila melanogaster	NP_649065
	Grx1t	Drosophila melanogaster	NP_611609
	Glutaredoxin 2	Homo sapiens	NP_001230328
		Tribolium castaneum	XP_015838309
		Apis mellifera	XP_003250703
		Tribolium castaneum	XP_015838214
	Glutaredoxin domain-containing cysteinrich protein 1	Homo sapiens	NP_001073945
		Apis mellifera	XP_016768345
	CG12206	Drosophila melanogaster	NP_570060
	CG31559	Drosophila melanogaster	NP_731045
		Acyrthosiphon pisum	XP_001946886
		Bombyx mori	XP_004922689
		Tribolium castaneum	XP_008192036
		Zootermonsis nevadensis	XP_021940695
	Glutaredoxin domain-containing cysteinrich protein 2	Homo sapiens	NP_001073985
