## Supplementary material for "Functional characterization of eicosanoid signaling in *Drosophila* development": S6 Table

### Sheet: Sheet1
S6 Table. Carbonyl reductases in the phylogenetic tree, related to S7 Fig.
Enzymes listed below are arranged clockwise in S7 Fig.
Group	Protein name in D. melanogaster or H. sapiens	Species	GenBank accession number
Carbonyl reductase/PGF synthase		Bombyx mori	XP_004929128
		Bombyx mori	XP_004926201
		Bombyx mori	XP_004930987
		Bombyx mori	XP_004926634
		Bombyx mori	XP_004926862
	carbonyl reductase NADPH 1	Homo sapiens	NP_001273718
	carbonyl reductase NADPH 3	Homo sapiens	NP_001227
		Apis mellifera	XP_006564533
		Tribolium castaneum	XP_973193
		Zootermonsis nevadensis	XP_021941630
		Acyrthosiphon pisum	XP_008188083
		Zootermonsis nevadensis	XP_029342840
		Zootermonsis nevadensis	XP_021928783
		Zootermonsis nevadensis	XP_021928779
		Zootermonsis nevadensis	XP_021939698
		Zootermonsis nevadensis	XP_021933884
		Zootermonsis nevadensis	XP_021927077
		Zootermonsis nevadensis	XP_021931827
		Zootermonsis nevadensis	XP_021933910
		Bombyx mori	XP_021209021
		Acyrthosiphon pisum	XP_001948920
		Acyrthosiphon pisum	NP_001233110
		Tribolium castaneum	XP_008199442
		Acyrthosiphon pisum	XP_001951546
		Bombyx mori	XP_021209019
		Apis mellifera	XP_625137
		Zootermonsis nevadensis	XP_021942444
		Apis mellifera	XP_397308
		Bombyx mori	XP_004928634
		Tribolium castaneum	XP_008200076
	retinol dehydrogenase 14	Homo sapiens	NP_653284
	NT5C1B-RDH14	Homo sapiens	NP_001239579
	retinol dehydrogenase 13	Homo sapiens	NP_689656
	CG3842	Drosophila melanogaster	NP_001259271
	CG2070	Drosophila melanogaster	NP_001260789
	CG2064	Drosophila melanogaster	NP_610310
	CG2065	Drosophila melanogaster	NP_001260787
	CG30495	Drosophila melanogaster	NP_001260785
	CG30491	Drosophila melanogaster	NP_610306
		Acyrthosiphon pisum	NP_001280406
		Bombyx mori	XP_004925724
		Apis mellifera	XP_395899
		Tribolium castaneum	XP_015836972
		Zootermonsis nevadensis	XP_021923144
		Bombyx mori	XP_012545059
		Bombyx mori	XP_037868902
		Bombyx mori	XP_037870450
		Bombyx mori	XP_012544227
		Bombyx mori	XP_004933031
		Tribolium castaneum	XP_015838804
		Apis mellifera	XP_006560213
	CG7675	Drosophila melanogaster	NP_996233
		Acyrthosiphon pisum	XP_008184069
		Zootermonsis nevadensis	XP_021922921
		Zootermonsis nevadensis	XP_021940147
		Zootermonsis nevadensis	XP_021940125
		Zootermonsis nevadensis	XP_021940150
		Bombyx mori	XP_037874049
		Tribolium castaneum	XP_975163
		Tribolium castaneum	XP_008199132
		Tribolium castaneum	XP_008198375
		Tribolium castaneum	XP_967100
		Tribolium castaneum	XP_967196
		Tribolium castaneum	XP_967535
		Tribolium castaneum	XP_008198376
		Tribolium castaneum	XP_969508
		Tribolium castaneum	XP_015838250
		Tribolium castaneum	XP_975426
	nazgul	Drosophila melanogaster	NP_001287387
		Tribolium castaneum	XP_966655
	dehydrogenase/reductase SDR	Homo sapiens	NP_660160
		Apis mellifera	XP_001121718
	CG11200	Drosophila melanogaster	NP_001286630
		Bombyx mori	XP_004932899
		Acyrthosiphon pisum	NP_001156121
		Tribolium castaneum	XP_970723
		Zootermonsis nevadensis	XP_021924779
