## Supplementary material for "Functional characterization of eicosanoid signaling in *Drosophila* development": S7 Table

### Sheet: Sheet1
S7 Table. Aldo-keto reductases in the phylogenetic tree, related to S8 Fig.
Enzymes listed below are arranged clockwise in S8 Fig.
Group	Protein name in D. melanogaster or H. sapiens	Species	GenBank accession number
aldo-keto reductase/ PGF synthase	aldo-keto reductase 1C1	Homo sapiens	NP_001344
	aldo-keto reductase 1C2	Homo sapiens	NP_001128713
	aldo-keto reductase 1C3/ Prostaglandin F synthase	Homo sapiens	NP_001240837
	aldo-keto reductase 1C4	Homo sapiens	NP_001809
	aldo-keto reductase 1C8	Homo sapiens	NP_001382901
	aldo-keto reductase 1D2	Homo sapiens	NP_001177835
	anhydro-D-fructose reductase	Homo sapiens	NP_001035267
	aldo-keto reductase 1B1/ Prostaglandin F synthase	Homo sapiens	NP_001333071
	aldo-keto reductase 1B10	Homo sapiens	NP_064695
	aldo-keto reductase 1B15	Homo sapiens	NP_001074007
	aldo-keto reductase 1A1	Homo sapiens	NP_001189342
		Zootermonsis nevadensis	XP_021934045
		Bombyx mori	XP_012545110
		Tribolium castaneum	XP_00819548
		Zootermonsis nevadensis	XP_021921712
		Tribolium castaneum	XP_973905
		Tribolium castaneum	XP_008192480
		Tribolium castaneum	XP_971113
		Apis mellifera	XP_394676
		Acyrthosiphon pisum	XP_001943903
	CG2767	Drosophila melanogaster	NP_649757
		Bombyx mori	XP_004921850
		Tribolium castaneum	XP_966351
		Zootermonsis nevadensis	XP_021937926
		Bombyx mori	XP_004933321
		Bombyx mori	NP_001303998
		Bombyx mori	XP_004926772
		Bombyx mori	XP_004926771
		Bombyx mori	NP_001296537
		Bombyx mori	XP_004922743
		Tribolium castaneum	XP_974493
		Tribolium castaneum	XP_008200953
		Tribolium castaneum	XP_001808639
	CG10863	Drosophila melanogaster	NP_647840
	CG12766	Drosophila melanogaster	NP_647839
	CG9436	Drosophila melanogaster	NP_610235
	CG10638	Drosophila melanogaster	NP_001287050
	ARY	Drosophila melanogaster	NP_001163844
		Apis mellifera	XP_016772139
		Apis mellifera	XP_006561085
		Tribolium castaneum	XP_969383
		Zootermonsis nevadensis	XP_021940366
		Zootermonsis nevadensis	XP_021917010
		Zootermonsis nevadensis	XP_021916994
		Zootermonsis nevadensis	XP_021917006
		Tribolium castaneum	XP_015838300
		Tribolium castaneum	XP_015838298
		Tribolium castaneum	XP_970029
	CG6083	Drosophila melanogaster	NP_648485
		Bombyx mori	XP_004933642
		Acyrthosiphon pisum	XP_001944024
		Acyrthosiphon pisum	XP_001155638
		Apis mellifera	XP_624353
		Zootermonsis nevadensis	XP_021940367
	CG6084	Drosophila melanogaster	NP_001261716
		Bombyx mori	XP_004925118
		Tribolium castaneum	XP_969456
		Tribolium castaneum	XP_969601
		Tribolium castaneum	XP_969526
		Acyrthosiphon pisum	XP_001945443
		Acyrthosiphon pisum	XP_001948828
