## Supplementary material for "Functional characterization of eicosanoid signaling in *Drosophila* development": S8 Table

### Sheet: Sheet1
S8 Table. Peroxiredoxins in the phylogenetic tree, related to S9 Fig.
Enzymes listed below are arranged clockwise in S9 Fig.
Group	Protein name in D. melanogaster or H. sapiens	Species	GenBank accession number
	peroxiredoxin-like 2C	Homo sapiens	XP_005251841
Peroxiredoxin-PGF synthase		Bombyx mori	XP_021202038
	prostamide_prostaglandin F synthase	Homo sapiens	NP_001182665
	peroxiredoxin-like 2A	Homo sapiens	NP_001230707
	peroxiredoxin-6	Homo sapiens	NP_004896
		Bombyx mori	NP_001040104
		Apis mellifera	XP_395319
		Tribolium castaneum	XP_970660
	Prx6005	Drosophila melanogaster	NP_523463
		Zootermonsis nevadensis	XP_021928124
		Acyrthosiphon pisum	NP_001155826
		Zootermonsis nevadensis	XP_02193646
		Apis mellifera	NP_001164444
		Tribolium castaneum	XP_968419
	Prx2540-1	Drosophila melanogaster	NP_724931
	CG12896	Drosophila melanogaster	NP_610584
	Prx2540-2	Drosophila melanogaster	NP_523683
		Bombyx mori	NP_001296495
		Tribolium castaneum	XP_975268
	Jafrac2	Drosophila melanogaster	NP_525002
		Acyrthosiphon pisum	XP_008184453
		Zootermonsis nevadensis	XP_021917930
	peroxiredoxin-4	Homo sapiens	NP_006397
	peroxiredoxin-1	Homo sapiens	NP_001189360
	peroxiredoxin-2	Homo sapiens	NP_005800
		Tribolium castaneum	XP_970797
		Tribolium castaneum	XP_970881
	Jafrac1	Drosophila melanogaster	NP_001285203
		Acyrthosiphon pisum	XP_008186329
		Apis mellifera	XP_003249289
		Bombyx mori	NP_001037083
		Zootermonsis nevadensis	XP_021939116
		Bombyx mori	NP_001040464
		Tribolium castaneum	XP_967356
		Zootermonsis nevadensis	XP_021931855
		Acyrthosiphon pisum	XP_001948034
	Prx3	Drosophila melanogaster	NP_524387
		Apis mellifera	NP_001171495
	thioredoxin-dependent peroxidase mitochondrial	Homo sapiens	NP_001289201
		Acyrthosiphon pisum	XP_016664322
		Apis mellifera	XP_624806
		Tribolium castaneum	XP_969254
	Prx5	Drosophila melanogaster	NP_001027191
		Bombyx mori	NP_001040386
		Acyrthosiphon pisum	NP_001280420
		Zootermonsis nevadensis	XP_021925522
	peroxiredoxin-5 mitchondrial	Homo sapiens	NP_001345440
	DJ-1 alpha	Drosophila melanogaster	NP_610916
	DJ-1 beta	Drosophila melanogaster	NP_651825
		Bombyx mori	NP_001232899
		Tribolium castaneum	XP_973301
		Zootermonsis nevadensis	XP_021924853
		Apis mellifera	XP_006563123
		Acyrthosiphon pisum	XP_016658816
	CG6888	Drosophila melanogaster	NP_648759
