## Supplementary material for "Functional characterization of eicosanoid signaling in *Drosophila* development": S9 Table

### Sheet: Sheet1
S9 Table. Cytochrome P450 enzymes in the phylogenetic tree, related to S10 Fig.
Enzymes listed below are arranged clockwise in S10 Fig.
Group	Protein name in D. melanogaster or H. sapiens	Species	GenBank accession number
	cytochrome P450 8A1/ prostacyclin synthase	Homo sapiens	NP_000952
	7-alpha-hydroxycholest-4-en-3-on 12-alpha-hydroxylase	Homo sapiens	NP_004382
	cytochorome P450 7A1	Homo sapiens	NP_000771
	cytochorome P450 7B1	Homo sapiens	NP_001311041
	24-hydroxycholesterol 7-alpha-hydroxylase	Homo sapiens	NP_001265667
	lanosterol 14-alpha demethylase	Homo sapiens	NP_000777
	cytochorome P450 26A1	Homo sapiens	NP_000774
	cytochorome P450 26B1	Homo sapiens	NP_00126467
	cytochorome P450 26C1	Homo sapiens	NP_899230
CYP Mito Clan	Cyp301a1	Drosophila melanogaster	NP_610796
		Bombyx mori	XP_021208861
		Apis mellifera	XP_397170
		Acyrthosiphon pisum	XP_001948959
		Zootermonsis nevadensis	XP_021912798
		Tribolium castaneum	XP_015835087
	Cyp49a1	Drosophila melanogaster	NP_610588
		Tribolium castaneum	XP_970738
		Zootermonsis nevadensis	XP_021930858
		Bombyx mori	NP_001274759
		Apis mellifera	XP_016768245
		Tribolium castaneum	NP_001164234
		Acyrthosiphon pisum	XP_001946744
		Zootermonsis nevadensis	XP_021927938
		Bombyx mori	XP_037873587
		Tribolium castaneum	XP_008199959
		Zootermonsis nevadensis	XP_021917208
		Bombyx mori	XP_004928105
		Bombyx mori	XP_004927968
		Bombyx mori	XP_004932126
	Cyp12b2	Drosophila melanogaster	NP_611370
	Cyp12a4	Drosophila melanogaster	NP_650783
	Cyp12a5	Drosophila melanogaster	NP_650782
	Cyp12c1	Drosophila melanogaster	NP_001287109
	Cyp12e1	Drosophila melanogaster	NP_650003
	Cyp12d1-d	Drosophila melanogaster	NP_995812
	Cyp12d1-p	Drosophila melanogaster	NP_001286304
		Bombyx mori	NP_001266419
		Bombyx mori	NP_001121192
		Apis mellifera	XP_001121195
		Tribolium castaneum	XP_971083
		Bombyx mori	NP_001036953
	Disembodied	Drosophila melanogaster	NP_524810
		Apis mellifera	XP_026300415
		Zootermonsis nevadensis	XP_021933963
		Tribolium castaneum	XP_974252
		Acyrthosiphon pisum	XP_029342548
		Zootermonsis nevadensis	XP_021930383
		Tribolium castaneum	XP_008190935
		Acyrthosiphon pisum	XP_008178326
		Zootermonsis nevadensis	XP_021914797
		Tribolium castaneum	NP_001123894
	Shade	Drosophila melanogaster	NP_001261843
		Bombyx mori	NP_001106219
		Acyrthosiphon pisum	XP_029341346
		Apis mellifera	NP_001035347
		Zootermonsis nevadensis	XP_021924882
	cytochrome P450 11B1	Homo sapiens	NP_000488
	cytochrome P450 11B2	Homo sapiens	NP_000489
	cholesterol side-chain cleavage enzyme mitochondrial	Homo sapiens	NP_000772
	25-dihydroxyvitamin D(3) 24-hydroxylase mitochondrial	Homo sapiens	NP_000773
	cytochrome P450 27C1	Homo sapiens	NP_001001665
	sterol 26-hydroxylase mitochondrial	Homo sapiens	NP_000775
	25-hydroxyvitamin D-1 alpha hydroxylase mitochondrial	Homo sapiens	NP_000776
	Shadow	Drosophila melanogaster	NP_650123
		Tribolium castaneum	XP_008193656
		Bombyx mori	NP_001106224
		Acyrthosiphon pisum	XP_001944183
		Apis mellifera	XP_395360
		Zootermonsis nevadensis	XP_021924799
CYP 2 Clan	17-alpha-hydroxylase	Homo sapiens	NP_000093
	steroid 21-hydroxylase	Homo sapiens	NP_000491
		Tribolium castaneum	XP_008200059
		Zootermonsis nevadensis	XP_021913805
		Acyrthosiphon pisum	XP_001945761
		Acyrthosiphon pisum	XP_029341632
		Bombyx mori	NP_001104833
	Spook	Drosophila melanogaster	NP_001286943
	Spookier	Drosophila melanogaster	NP_001104460
		Acyrthosiphon pisum	XP_001948715
		Apis mellifera	XP_026300894
		Tribolium castaneum	XP_015836416
	cytochrome P450 1B1	Homo sapiens	NP_000095
	cytochrome P450 1A1	Homo sapiens	NP_000490
	cytochrome P450 1A2	Homo sapiens	NP_000752
	cytochrome P450 2C9	Homo sapiens	NP_000762
	cytochrome P450 2C19	Homo sapiens	NP_000760
	cytochrome P450 2C18	Homo sapiens	NP_000763
	cytochrome P450 2C8	Homo sapiens	NP_000761
	cytochrome P450 2E1	Homo sapiens	NP_000764
	cytochrome P450 2F1	Homo sapiens	NP_000765
	cytochrome P450 2S1	Homo sapiens	NP_085125
	cytochrome P450 2B6	Homo sapiens	NP_000758
	cytochrome P450 2A13	Homo sapiens	NP_000757
	cytochrome P450 2A6	Homo sapiens	NP_000753
	cytochrome P450 2A7	Homo sapiens	NP_000755
	cytochrome P450 2W1	Homo sapiens	NP_060251
	cytochrome P450 2D6	Homo sapiens	NP_000097
	cytochrome P450 2D7	Homo sapiens	NP_001335315
	cytochrome P450 2J2	Homo sapiens	NP_000766
	vitamin D 25-hydroxylase	Homo sapiens	NP_001364143
	cytochrome P450 2U1	Homo sapiens	NP_898898
	Phantom	Drosophila melanogaster	NP_001285414
		Bombyx mori	NP_001106222
		Apis mellifera	XP_006557887
		Zootermonsis nevadensis	XP_021914923
		Tribolium castaneum	XP_968477
		Acyrthosiphon pisum	XP_001947874
	Cyp18a1	Drosophila melanogaster	NP_523403
		Bombyx mori	NP_001077078
		Apis mellifera	XP_393885
		Acyrthosiphon pisum	XP_001947923
		Tribolium castaneum	NP_001123908
		Zootermonsis nevadensis	XP_021914922
	Cyp304a1	Drosophila melanogaster	NP_731751
		Tribolium castaneum	XP_973180
		Zootermonsis nevadensis	XP_021941664
		Apis mellifera	XP_001119928
		Zootermonsis nevadensis	XP_021913263
		Zootermonsis nevadensis	XP_021919681
		Zootermonsis nevadensis	XP_021919683
		Zootermonsis nevadensis	XP_021919684
		Bombyx mori	NP_001140197
		Zootermonsis nevadensis	XP_021941274
		Zootermonsis nevadensis	XP_021941273
		Tribolium castaneum	XP_970235
	Cyp305a1	Drosophila melanogaster	NP_649151
		Acyrthosiphon pisum	XP_001950295
		Bombyx mori	NP_001106220
		Apis mellifera	XP_623621
		Acyrthosiphon pisum	XP_001952620
		Acyrthosiphon pisum	XP_016665155
		Zootermonsis nevadensis	XP_021941275
		Tribolium castaneum	NP_001308597
		Apis mellifera	NP_0013149895
		Apis mellifera	XP_624026
	Cyp303a1	Drosophila melanogaster	NP_001285977
		Bombyx mori	XP_004932789
		Tribolium castaneum	XP_015833961
		Apis mellifera	XP_026299554
		Acyrthosiphon pisum	XP_001951093
		Zootermonsis nevadensis	XP_021936303
	cholesterol 24-hydroxylase	Homo sapiens	NP_006659
	aromatase	Homo sapiens	NP_000094
CYP 3 Clan	cytochorome P450 3A4	Homo sapiens	NP_001189784
	cytochorome P450 3A7	Homo sapiens	NP_000756
	cytochorome P450 3A5	Homo sapiens	NP_000768
	cytochorome P450 3A43	Homo sapiens	NP_001265850
	cytochorome P450 5A1/ thromboxane-A synthase	Homo sapiens	NP_001052
		Bombyx mori	NP_001104007
		Bombyx mori	XP_012545238
		Bombyx mori	NP_001266427
		Bombyx mori	XP_037869378
		Bombyx mori	NP_001266314
		Bombyx mori	NP_001104827
		Bombyx mori	NP_001104826
		Bombyx mori	NP_001106226
		Tribolium castaneum	NP_001164359
		Acyrthosiphon pisum	XP_008180507
		Bombyx mori	NP_001269151
	Cyp6d2	Drosophila melanogaster	NP_611698
	Cyp6d4	Drosophila melanogaster	NP_651082
	Cyp6d5	Drosophila melanogaster	NP_650327
	Cyp310a1	Drosophila melanogaster	NP_609891
		Bombyx mori	XP_037874500
	Cyp6u1	Drosophila melanogaster	NP_001286150
	Cyp317a1	Drosophila melanogaster	NP_001286435
	Cyp6g1	Drosophila melanogaster	NP_001286335
	Cyp6v1	Drosophila melanogaster	NP_001285499
	Cyp6w1	Drosophila melanogaster	NP_001286145
	Cyp6t1	Drosophila melanogaster	NP_608457
	Cyp6t3	Drosophila melanogaster	NP_610745
	Cyp6g2	Drosophila melanogaster	NP_610744
		Apis mellifera	XP_006564499
		Apis mellifera	NP_001191991
		Tribolium castaneum	XP_966774
		Tribolium castaneum	XP_015833657
		Tribolium castaneum	XP_970561
		Tribolium castaneum	XP_008194912
		Tribolium castaneum	XP_015835338
		Zootermonsis nevadensis	XP_021930153
		Zootermonsis nevadensis	XP_021930276
		Zootermonsis nevadensis	XP_021916938
		Bombyx mori	XP_037874442
		Bombyx mori	NP_001108340
		Bombyx mori	NP_001104004
		Bombyx mori	NP_001104005
		Bombyx mori	NP_001103393
		Bombyx mori	NP_001104006
		Bombyx mori	XP_012552394
		Bombyx mori	XP_012552063
		Bombyx mori	XP_037872200
		Tribolium castaneum	XP_015838170
		Tribolium castaneum	XP_975385
		Tribolium castaneum	NP_001164248
		Tribolium castaneum	NP_001123895
		Tribolium castaneum	XP_015838024
		Tribolium castaneum	NP_001127706
		Tribolium castaneum	XP_972546
		Tribolium castaneum	XP_015838026
		Tribolium castaneum	XP_008200085
		Tribolium castaneum	XP_008197409
		Tribolium castaneum	XP_015838531
		Tribolium castaneum	XP_015838530
		Tribolium castaneum	XP_015838491
		Tribolium castaneum	NP_001034541
		Tribolium castaneum	XP_015838493
		Tribolium castaneum	XP_015838490
		Tribolium castaneum	XP_008197432
		Tribolium castaneum	XP_973619
		Zootermonsis nevadensis	XP_021918281
		Zootermonsis nevadensis	XP_021918295
		Zootermonsis nevadensis	XP_021918286
		Zootermonsis nevadensis	XP_021918300
		Apis mellifera	XP_006562368
		Apis mellifera	XP_006562365
		Apis mellifera	XP_026300962
		Apis mellifera	XP_006562364
		Apis mellifera	XP_006562363
		Apis mellifera	XP_392000
		Bombyx mori	NP_001103394
		Bombyx mori	NP_001077079
		Bombyx mori	NP_001095934
		Bombyx mori	XP_021202508
		Bombyx mori	NP_001108456
	Cyp9f2	Drosophila melanogaster	NP_650189
	Cyp9f3	Drosophila melanogaster	NP_001350862
	Cyp9b1	Drosophila melanogaster	NP_523645
	Cyp9b2	Drosophila melanogaster	NP_523646
	Cyp9c1	Drosophila melanogaster	NP_523850
	Cyp9h1	Drosophila melanogaster	NP_610820
		Bombyx mori	XP_012546250
		Bombyx mori	NP_001266295
		Acyrthosiphon pisum	XP_016660356
		Zootermonsis nevadensis	XP_021918625
		Acyrthosiphon pisum	XP_001943570
		Acyrthosiphon pisum	XP_029344135
		Acyrthosiphon pisum	XP_001948443
		Acyrthosiphon pisum	XP_001948581
		Acyrthosiphon pisum	XP_008183473
		Acyrthosiphon pisum	NP_001353126
		Acyrthosiphon pisum	XP_001946384
		Acyrthosiphon pisum	XP_001951466
		Acyrthosiphon pisum	NP_001156683
		Acyrthosiphon pisum	XP_001945100
		Acyrthosiphon pisum	XP_001952450
		Acyrthosiphon pisum	XP_001947920
		Acyrthosiphon pisum	XP_001943981
		Acyrthosiphon pisum	XP_001948421
		Acyrthosiphon pisum	XP_016656332
		Acyrthosiphon pisum	XP_016664501
		Acyrthosiphon pisum	XP_016659432
	Cyp28d1	Drosophila melanogaster	NP_608912
	Cyp28d2	Drosophila melanogaster	NP_608911
	Cyp28a5	Drosophila melanogaster	NP_609694
	Cyp28c1	Drosophila melanogaster	NP_001259464
	Cyp309a1	Drosophila melanogaster	NP_001259943
	Cyp309a2	Drosophila melanogaster	NP_608689
	Cyp308a1	Drosophila melanogaster	NP_573320
		Apis mellifera	XP_00111998
		Tribolium castaneum	XP_015835450
		Tribolium castaneum	XP_001809620
		Tribolium castaneum	XP_008199126
		Tribolium castaneum	XP_008199118
		Zootermonsis nevadensis	XP_021935444
		Zootermonsis nevadensis	XP_021935553
		Apis mellifera	XP_006565076
		Apis mellifera	XP_026300602
		Apis mellifera	NP_001352068
		Apis mellifera	XP_623595
		Apis mellifera	XP_026300531
		Apis mellifera	XP_026300530
		Apis mellifera	XP_016771320
		Apis mellifera	NP_001035324
		Apis mellifera	XP_006565062
		Apis mellifera	XP_395671
		Apis mellifera	XP_026300535
		Apis mellifera	NP_001352128
		Apis mellifera	XP_026300532
		Apis mellifera	XP_026300534
		Apis mellifera	NP_001352129
		Apis mellifera	XP_623362
		Apis mellifera	XP_026296210
		Acyrthosiphon pisum	XP_003243002
		Zootermonsis nevadensis	XP_021930216
		Zootermonsis nevadensis	XP_021930204
		Zootermonsis nevadensis	XP_021930152
		Zootermonsis nevadensis	XP_021925282
		Zootermonsis nevadensis	XP_021926506
		Zootermonsis nevadensis	XP_021935461
		Zootermonsis nevadensis	XP_021924073
		Zootermonsis nevadensis	XP_021931304
		Zootermonsis nevadensis	XP_021934426
		Zootermonsis nevadensis	XP_021934430
		Zootermonsis nevadensis	XP_021934435
		Zootermonsis nevadensis	XP_021934431
		Zootermonsis nevadensis	XP_021923340
		Zootermonsis nevadensis	XP_021923331
		Zootermonsis nevadensis	XP_021923332
		Zootermonsis nevadensis	XP_021919178
		Apis mellifera	XP_016772837
	Cy6a9	Drosophila melanogaster	NP_523748
	Cy6a21	Drosophila melanogaster	NP_611003
	Cy6a2	Drosophila melanogaster	NP_523628
	Cy6a8	Drosophila melanogaster	NP_523749
	Cy6a18	Drosophila melanogaster	NP_001287562
	Cy6a17	Drosophila melanogaster	NP_001286433
	Cy6a23	Drosophila melanogaster	NP_611000
	Cy6a19	Drosophila melanogaster	NP_001286434
	Cy6a20	Drosophila melanogaster	NP_611002
	Cy6a22	Drosophila melanogaster	NP_001286431
	Cy6a16	Drosophila melanogaster	NP_001285631
	Cy6a13	Drosophila melanogaster	NP_610390
	Cy6a14	Drosophila melanogaster	NP_001286199
		Tribolium castaneum	XP_015840464
		Tribolium castaneum	XP_974742
		Tribolium castaneum	NP_001164233
		Tribolium castaneum	XP_968751
		Tribolium castaneum	XP_968894
		Tribolium castaneum	XP_968966
		Tribolium castaneum	XP_967901
		Tribolium castaneum	XP_969746
		Tribolium castaneum	XP_969875
		Tribolium castaneum	NP_001280531
		Tribolium castaneum	NP_001164249
		Tribolium castaneum	NP_001177722
		Tribolium castaneum	NP_001280532
		Tribolium castaneum	XP_008192266
		Tribolium castaneum	XP_008192267
		Tribolium castaneum	XP_975569
		Tribolium castaneum	XP_008192269
		Tribolium castaneum	XP_975562
		Tribolium castaneum	XP_015834510
		Tribolium castaneum	NP_001137200
		Tribolium castaneum	XP_969982
		Tribolium castaneum	XP_970699
		Tribolium castaneum	XP_969048
		Tribolium castaneum	XP_008194722
		Tribolium castaneum	XP_966437
		Tribolium castaneum	NP_001164281
		Tribolium castaneum	XP_969948
		Tribolium castaneum	XP_969633
		Tribolium castaneum	XP_015836266
		Tribolium castaneum	XP_9705656
		Tribolium castaneum	XP_970481
		Tribolium castaneum	NP_001123875
		Tribolium castaneum	XP_008200093
		Tribolium castaneum	XP_008200098
		Tribolium castaneum	XP_968370
		Tribolium castaneum	XP_008200096
		Tribolium castaneum	XP_970215
CYP 4 Clan	Cyp316a1	Drosophila melanogaster	NP_648129
	Cyp311a1	Drosophila melanogaster	NP_572780
		Bombyx mori	NP_001266308
	cytochrome P450 20A1	Homo sapiens	NP_001358624
	Cyp313a3	Drosophila melanogaster	NP_650170
	Cyp313a2	Drosophila melanogaster	NP_650169
	Cyp313a1	Drosophila melanogaster	NP_650368
	Cyp313a5	Drosophila melanogaster	NP_650168
	Cyp313a4	Drosophila melanogaster	NP_650224
	Cyp318a1	Drosophila melanogaster	NP_727590
	Cyp313b1	Drosophila melanogaster	NP_001287239
		Bombyx mori	XP_037876495
		Bombyx mori	XP_021204294
		Bombyx mori	XP_037876491
		Bombyx mori	NP_001274763
		Bombyx mori	XP_037876648
		Bombyx mori	XP_037876478
		Bombyx mori	XP_021203627
		Bombyx mori	XP_037876483
		Bombyx mori	NP_001268825
		Bombyx mori	NP_001108341
		Apis mellifera	NP_001265262
	Cyp4aa1	Drosophila melanogaster	NP_611067
		Tribolium castaneum	XP_015833283
		Zootermonsis nevadensis	XP_021932165
		Tribolium castaneum	XP_015838374
		Tribolium castaneum	XP_015838382
		Tribolium castaneum	XP_008194553
		Tribolium castaneum	XP_015836253
		Tribolium castaneum	XP_015836247
		Tribolium castaneum	XP_015836193
		Tribolium castaneum	XP_015836192
		Tribolium castaneum	XP_008194529
		Tribolium castaneum	XP_015836239
		Tribolium castaneum	XP_008194536
		Tribolium castaneum	XP_008192462
		Tribolium castaneum	XP_967642
		Tribolium castaneum	XP_015833766
		Tribolium castaneum	XP_968884
		Bombyx mori	XP_037874701
		Bombyx mori	NP_001266437
		Bombyx mori	XP_021203900
		Bombyx mori	XP_037874644
		Bombyx mori	XP_037875026
		Bombyx mori	XP_004926524
		Acyrthosiphon pisum	XP_016660211
		Acyrthosiphon pisum	XP_008183503
		Acyrthosiphon pisum	XP_001948141
		Acyrthosiphon pisum	XP_001944051
		Acyrthosiphon pisum	XP_016655899
		Acyrthosiphon pisum	XP_016664232
		Acyrthosiphon pisum	XP_016662935
		Acyrthosiphon pisum	XP_001951034
		Acyrthosiphon pisum	XP_029342720
		Acyrthosiphon pisum	XP_001952439
		Acyrthosiphon pisum	XP_008181889
		Acyrthosiphon pisum	XP_029343853
		Acyrthosiphon pisum	XP_016662231
		Acyrthosiphon pisum	XP_016656341
		Acyrthosiphon pisum	NP_001352059
		Acyrthosiphon pisum	NP_001352061
		Zootermonsis nevadensis	XP_021932481
		Zootermonsis nevadensis	XP_021918791
		Tribolium castaneum	XP_973153
		Bombyx mori	XP_021207354
		Tribolium castaneum	NP_001107791
		Apis mellifera	NP_001035323
		Bombyx mori	NP_001106223
	Cyp4g15	Drosophila melanogaster	NP_727531
		Zootermonsis nevadensis	XP_021929306
		Acyrthosiphon pisum	XP_001944205
		Bombyx mori	NP_001296467
		Bombyx mori	NP_001106221
		Tribolium castaneum	NP_001107860
	Cyp4g1	Drosophila melanogaster	NP_525031
		Zootermonsis nevadensis	XP_021930926
		Acyrthosiphon pisum	XP_029345487
		Acyrthosiphon pisum	XP_001943923
		Acyrthosiphon pisum	XP_001944092
		Acyrthosiphon pisum	XP_008181647
		Zootermonsis nevadensis	XP_021915324
		Zootermonsis nevadensis	XP_021934353
		Zootermonsis nevadensis	XP_021913448
	Cyp4s3	Drosophila melanogaster	NP_573003
		Tribolium castaneum	NP_001107846
		Tribolium castaneum	NP_001107861
		Tribolium castaneum	NP_001107847
		Tribolium castaneum	NP_001034530
		Tribolium castaneum	XP_015839255
		Tribolium castaneum	NP_001107850
		Tribolium castaneum	XP_008198198
		Tribolium castaneum	NP_001034529
		Tribolium castaneum	XP_971423
		Apis mellifera	XP_006564430
		Bombyx mori	NP_001073134
		Bombyx mori	NP_001103833
		Bombyx mori	XP_004927603
		Bombyx mori	XP_037874338
	Cyp4p3	Drosophila melanogaster	NP_610473
	Cyp4p2	Drosophila melanogaster	NP_610472
	Cyp4p1	Drosophila melanogaster	NP_524828
	Cyp4ac3	Drosophila melanogaster	NP_608918
	Cyp4ac2	Drosophila melanogaster	NP_608917
	Cyp4ac1	Drosophila melanogaster	NP_608916
		Zootermonsis nevadensis	XP_021934792
		Zootermonsis nevadensis	XP_021933286
		Zootermonsis nevadensis	XP_021934791
		Zootermonsis nevadensis	XP_021933265
		Tribolium castaneum	XP_966563
		Zootermonsis nevadensis	XP_021929271
	cytochorome P450 4V2	Homo sapiens	NP_997235
		Zootermonsis nevadensis	XP_021922016
	Cyp4c3	Drosophila melanogaster	NP_524598
		Zootermonsis nevadensis	XP_021923532
		Apis mellifera	XP_016767691
		Acyrthosiphon pisum	XP_029341236
		Acyrthosiphon pisum	XP_001952110
	Cyp4d20	Drosophila melanogaster	NP_647723
	Cyp4d21	Drosophila melanogaster	NP_609129
	Cyp4ae1	Drosophila melanogaster	NP_525044
	Cyp4d2	Drosophila melanogaster	NP_001284806
	Cyp4d8	Drosophila melanogaster	NP_523961
	Cyp4d14	Drosophila melanogaster	NP_652020
	Cyp4ad1	Drosophila melanogaster	NP_610380
	Cyp4e3	Drosophila melanogaster	NP_523527
	Cyp4e1	Drosophila melanogaster	NP_524771
	Cyp4e2	Drosophila melanogaster	NP_001286196
	Cyp4d1	Drosophila melanogaster	NP_726797
	Cyp312a1	Drosophila melanogaster	NP_001262008
		Bombyx mori	NP_001108343
		Tribolium castaneum	NP_001123994
		Tribolium castaneum	XP_008193072
		Tribolium castaneum	XP_972577
		Tribolium castaneum	NP_001123993
		Tribolium castaneum	XP_015835227
		Tribolium castaneum	XP_008193185
		Tribolium castaneum	XP_971612
		Tribolium castaneum	NP_001164235
		Tribolium castaneum	XP_015833627
		Tribolium castaneum	NP_001107836
		Tribolium castaneum	XP_967724
	cytochorome P450 4X1	Homo sapiens	NP_001307218
	cytochorome P450 4Z1	Homo sapiens	NP_835235
	cytochorome P450 4A11	Homo sapiens	NP_000769
	cytochorome P450 4A22	Homo sapiens	NP_001010969
	cytochorome P450 4B1	Homo sapiens	NP_000770
	ultra-long-chain fatty acid omega-hydroxylase	Homo sapiens	NP_775754
	cytochorome P450 4F8	Homo sapiens	NP_009184
	cytochorome P450 4F2	Homo sapiens	NP_001073
	cytochorome P450 4F3	Homo sapiens	NP_000887
	cytochorome P450 4F11	Homo sapiens	NP_001122404
	cytochorome P450 4F12	Homo sapiens	NP_076433
