## Supplementary material for "Functional characterization of eicosanoid signaling in *Drosophila* development": S10 Table

### Sheet: Sheet1
S10 Table. Top affected gene functions in the PGR mutant.
0 h APF
	GO category	# of genes	P Value
Down regulated	Response to bacterium	10	0.00549044
	Cellular response to UV	3	0.00631686
	Response to mercury ion	2	0.00631686
	Visual learning	2	0.00736832
	Innate immune response	8	0.00736832
	Defense response to Gram-positive bacterium	4	0.00736832
Up regulated	Chitin-based cuticle development	10	0.000567047
	Cuticle development	10	0.00142075
12 h APF
	GO category	# of genes	P Value
Down regulated	Cellular response to UV	5	1.80707e-05
	Response to UV	5	0.000568091
	Cellular response to heat	5	0.000716946
	Cellular response to light stimulus	5	0.00328148
	Response to mercury ion	2	0.00685275
24 h APF
	GO category	# of genes	P Value
Up regulated	Ecdysteroid metabolic process	7	0.000521713
	Steroid metabolic process	7	0.00303361
	Cellular hormone metabolic process	7	0.00303361
	Detection of chemical stimulus	9	0.00545557
	Heat shock-mediated polytene chromosome puffing	3	0.00583534
	Polytene chromosome puffing	3	0.00649252
	Hormone metabolic process	7	0.00649252
	Detection of stimulus	11	0.00804676
	Protein refolding	4	0.00817554
36 h APF
	GO category	# of genes	P Value
Down regulated	Cellular response to light stimulus	9	1.36409e-06
	Cellular response to radiation	9	1.34242e-05
	Response to light stimulus	12	1.76728e-05
	Response to radiation	12	0.000126385
	Cellular response to UV	4	0.000584376
	Phototransduction, visible light	5	0.000878924
	Defense response	16	0.00281771
	Detection of visible light	5	0.00295019
	Rhodopsin mediated signaling pathway	4	0.00295019
	Innate immune response	11	0.00295019
	Defense response to other organism	15	0.00478892
	Response to UV	4	0.00601189
	Cell killing	2	0.00601189
	Killing of cells of other organism	2	0.00601189
	Biological process involved in interspecies interaction between organisms	16	0.00609642
Up regulated	Chitin-based cuticle development	24	7.99557e-08
	Cuticle development	25	3.80751e-07
	Heat shock-mediated polytene chromosome puffing	5	5.56388e-05
	Polytene chromosome puffing	5	9.18515e-05
	Protein refolding	6	0.00149266
	de novo posttranslational protein folding	6	0.00411292
	Chaperone cofactor-dependent protein refolding	6	0.00411292
48 h APF
	GO category	# of genes	P Value
Up regulated	Nucleosome assembly	22	1.61876e-19
	Chromatin assembly	22	7.8475e-19
	Chromatin assembly or disassembly	22	6.47129e-18
	Nucleosome organization	23	4.46418e-17
	DNA packaging	23	6.5251e-15
	Protein-DNA complex assembly	22	9.58832e-15
	Chromatin remodeling	23	7.22016e-14
	Protein-DNA complex subunit organization	23	3.90107e-13
	DNA conformation change	23	2.75561e-12
	Chromatin organization	26	1.53862e-11
	Chromosome organization	27	2.44042e-06
	Cellular protein-containing complex assembly	24	0.000303815
	Detection of stimulus	13	0.000303815
	Detection of chemical stimulus	10	0.000307541
	Protein-containing complex assembly	24	0.000620169
72 h APF
	GO category	# of genes	P Value
Down regulated	Chitin-based cuticle development	32	1.70154e-11
	Cuticle development	35	1.70154e-11
	Cellular response to light stimulus	13	6.96532e-07
	Detection of visible light	11	1.22082e-05
	Cellular response to radiation	13	2.79207e-05
	Phototransduction	12	5.53986e-05
	Fatty acid biosynthetic process	13	5.53986e-05
	Detection of light stimulus	12	7.48459e-05
	Cellular response to UV	6	0.000114905
	Detection of external stimulus	13	0.00015976
	Response to light stimulus	17	0.000264122
	Visual perception	11	0.000284258
	Protein-chromophore linkage	5	0.000391924
	Sensory perception of light stimulus	11	0.000391924
	Fatty acid elongation, saturated fatty acid	6	0.000681369
Up regulated	Nucleosome assembly	15	0.00167644
	Heat shock-mediated polytene chromosome puffing	5	0.00173549
	Chromatin assembly	15	0.00183347
	Polytene chromosome puffing	5	0.00187512
	Sensory perception of chemical stimulus	24	0.00382875
	Protein refolding	7	0.00382875
	Chromatin assembly or disassembly	15	0.00382875
	Detection of chemical stimulus involved in sensory perception	14	0.00518944
	Nucleosome organization	16	0.00808346
96 h APF
	GO category	# of genes	P Value
Down regulated	Multicellular organism reproduction	244	2.66203e-08
	Anion transport	63	2.66203e-08
	Reproduction	263	9.70729e-08
	Transmembrane transport	167	1.12338e-07
	Peptidyl-proline hydroxylation to 4-hydroxy-L-proline	16	2.10946e-06
	Organic anion transport	40	2.60605e-06
	Peptidyl-proline hydroxylation	16	3.25548e-06
	Protein hydroxylation	17	5.0202e-06
	Lipid metabolic process	120	8.46437e-06
	Proteolysis	190	1.93518e-05
	Regulation of female receptivity, post-mating	13	4.94947e-05
	Insemination	15	8.55928e-05
	Lipid catabolic process	44	8.55928e-05
	Multi-multicellular organism process	15	8.55928e-05
	Fatty acid biosynthetic process	26	8.55928e-05
Up regulated	Chitin-based cuticle development	75	1.83515e-30
	Cuticle development	80	1.58157e-28
	Nucleosome assembly	21	0.000140961
	Chromatin assembly	21	0.000545226
	Septate junction assembly	12	0.00114281
	Chromatin assembly or disassembly	21	0.00178289
	Tight junction assembly	12	0.00178289
	Tight junction organization	12	0.00178289
	Heat shock-mediated polytene chromosome puffing	5	0.00715818
	Apical junction assembly	12	0.00841725
